# Structural characterisation of KKT4, an unconventional microtubule-binding kinetochore protein

**DOI:** 10.1101/2020.10.14.337170

**Authors:** Patryk Ludzia, Edward D. Lowe, Gabriele Marcianò, Shabaz Mohammed, Christina Redfield, Bungo Akiyoshi

## Abstract

The kinetochore is the macromolecular protein machinery that drives chromosome segregation by interacting with spindle microtubules. Unlike most other eukaryotes that have canonical kinetochore proteins, a group of evolutionarily divergent eukaryotes called kinetoplastids (such as *Trypanosoma brucei*) have a unique set of kinetochore proteins. To date, KKT4 is the only kinetoplastid kinetochore protein that is known to bind microtubules. Here we use X-ray crystallography, NMR spectroscopy, and crosslinking mass spectrometry to characterise the structure and dynamics of KKT4. We show that its microtubule-binding domain consists of a coiled-coil structure followed by a positively charged disordered tail. The crystal structure of the C-terminal BRCT domain of KKT4 reveals that it is likely a phosphorylation-dependent protein-protein interaction domain. The BRCT domain interacts with the N-terminal region of the KKT4 microtubule-binding domain and with a phosphopeptide derived from KKT8. Finally, we show that KKT4 binds DNA with high affinity. Taken together, these results provide the first structural insights into the unconventional kinetoplastid kinetochore protein KKT4.
