## Supplemental Table 1 for "Structural characterisation of KKT4, an unconventional microtubule-binding kinetochore protein"

### Sheet: Tcruzi_DALI
DALI search for Trypanosoma cruzi KKT4 117–218
Chain	Z	rmsd	lali	nres	%id PD	PDB Description
6e2j-B	7.8	2.9	103	104	15	KERATIN, TYPE II CYTOSKELETAL 1;
4ytd-B	7.7	2.1	99	99	7	PROTEIN BICAUDAL D HOMOLOG 1;
2xzr-A	7.7	2.4	103	108	8	IMMUNOGLOBULIN-BINDING PROTEIN EIBD;
6e2j-A	7.7	2	103	107	6	KERATIN, TYPE II CYTOSKELETAL 1;
6bl7-A	7.6	1.6	99	99	8	PROTEIN STU2;
1d7m-A	7.6	2.3	100	101	12	CORTEXILLIN I;
6f62-A	7.6	3.1	103	105	16	SYNAPTONEMAL COMPLEX PROTEIN 1;
4qkw-A	7.6	2.7	101	101	9	MUSCLE-RELATED COILED-COIL PROTEIN;
3u1c-A	7.6	1.9	101	101	12	TROPOMYOSIN ALPHA-1 CHAIN;
2wpq-A	7.6	2.6	98	99	1	TRIMERIC AUTOTRANSPORTER ADHESIN FRAGMENT;
6uui-C	7.5	4.3	103	107	12	KERATIN, TYPE II CYTOSKELETAL 1;
4rfx-C	7.5	2.5	100	101	9	DYNACTIN SUBUNIT 1;
2no2-A	7.5	2.7	101	102	14	HUNTINGTIN-INTERACTING PROTEIN 1;
6a9p-C	7.5	4.8	102	104	12	GLIAL FIBRILLARY ACIDIC PROTEIN;
5oag-A	7.4	1.4	98	98	10	RAB-3A-INTERACTING PROTEIN;
2qa7-C	7.4	2.9	101	102	8	HUNTINGTIN-INTERACTING PROTEIN 1;
3q8t-B	7.3	3.1	95	95	7	BECLIN-1;
6abo-A	7.3	3.5	100	213	5	DNA REPAIR PROTEIN XRCC4;
3uf1-D	7.3	1.6	103	112	10	VIMENTIN;
5nvu-A	7.3	3.2	103	3169	0	DYNEIN MOTOR DOMAIN;
6ofp-B	7.3	1.7	92	92	5	PROTEIN BICAUDAL D HOMOLOG 2;
4qkv-A	7.2	5.3	101	101	6	POLYMERASE I AND TRANSCRIPT RELEASE FACTOR;
3u59-B	7.2	1.9	100	101	14	TROPOMYOSIN BETA CHAIN;
3ryc-E	7.2	2.5	102	136	15	TUBULIN ALPHA CHAIN;
6u0u-A	7.2	3.2	103	113	9	TUBULIN ALPHA CHAIN;
6fkh-b	7.1	3.4	103	161	10	ATP SYNTHASE SUBUNIT A, CHLOROPLASTIC;
3mqb-A	7.1	2.1	103	109	8	BONE MARROW STROMAL ANTIGEN 2;
4o9b-C	7	2.7	92	92	16	STROMAL INTERACTION MOLECULE 1;
6fkf-p	7	4.4	102	143	14	ATP SYNTHASE SUBUNIT ALPHA, CHLOROPLASTIC;
6mi3-B	7	1.7	103	124	8	NF-KB ESSENTIAL MODULATOR,NF-KAPPA-B ESSENTIAL MO
5k7b-B	7	3.8	91	91	9	BECLIN-2;
4ll7-A	7	1.5	94	94	10	SWI5-DEPENDENT HO EXPRESSION PROTEIN 3;
4zry-A	7	1.9	103	110	8	KERATIN, TYPE I CYTOSKELETAL 10;
6jfv-D	7	2.1	98	98	12	KERATIN, TYPE I CYTOSKELETAL 14;
1x79-B	6.9	5.1	90	90	6	ADP-RIBOSYLATION FACTOR BINDING PROTEIN GGA1;
5wsu-D	6.9	2.6	91	91	8	CALMODULIN;
5cff-B	6.9	1.8	88	88	13	MIRANDA;
5d80-G	6.9	3.6	101	223	11	V-TYPE PROTON ATPASE CATALYTIC SUBUNIT A;
6ign-A	6.9	3.3	103	123	9	KINESIN-1 HEAVY CHAIN;
3o0z-D	6.9	2.5	102	160	6	RHO-ASSOCIATED PROTEIN KINASE 1;
6jfv-A	6.9	1.7	93	93	11	KERATIN, TYPE I CYTOSKELETAL 14;
3ni0-A	6.9	3.5	95	95	11	BONE MARROW STROMAL ANTIGEN 2;
6ap0-B	6.8	1.6	88	88	9	CASP8-ASSOCIATED PROTEIN 2;
3a7p-A	6.8	1.9	88	88	6	AUTOPHAGY PROTEIN 16;
5cws-C	6.8	2	91	169	11	SAB-158 FAB LIGHT CHAIN;
4ll8-E	6.8	2.7	103	119	4	MYOSIN-4;
3s4r-B	6.8	3.3	91	91	2	VIMENTIN;
5oi7-A	6.7	1.9	88	88	6	CENTROSOMAL PROTEIN OF 85 KDA;
2qih-B	6.7	2.2	103	137	4	PROTEIN USPA1;
4zqa-A	6.7	3.4	86	86	14	SIN3 HISTONE DEACETYLASE COREPRESSOR COMPLEX COMP
6h9l-B	6.6	3.6	102	129	9	UNCHARACTERIZED PROTEIN;
4f61-I	6.6	4.6	103	234	12	TUBULIN ALPHA CHAIN;
6qp4-A	6.6	2	103	157	10	USPA1;
4bl6-C	6.6	3.9	86	86	12	PROTEIN BICAUDAL D;
6fia-D	6.5	6.5	98	104	13	LINE-1 RETROTRANSPOSABLE ELEMENT ORF1 PROTEIN;
6gap-A	6.5	2.9	103	218	17	OUTER CAPSID PROTEIN SIGMA-1;
5jxc-A	6.5	3.1	86	86	8	RAS/RAP GTPASE-ACTIVATING PROTEIN SYNGAP;
3fwc-F	6.5	2.8	84	84	6	CELL DIVISION CONTROL PROTEIN 31;
6lth-O	6.5	3.1	90	325	7	TRANSCRIPTION ACTIVATOR BRG1;
6dd8-A	6.5	2	103	131	6	SYNAPTONEMAL COMPLEX PROTEIN 3;
5mqf-L	6.4	12.5	101	336	10	PRE-MRNA-PROCESSING-SPLICING FACTOR 8;
4h22-B	6.4	1.2	83	83	12	LEUCINE-RICH REPEAT FLIGHTLESS-INTERACTING PROTEI
5cws-D	6.4	3.1	90	180	8	SAB-158 FAB LIGHT CHAIN;
1c1g-A	6.4	1.7	95	284	13	TROPOMYOSIN;
4xa3-A	6.4	3	103	142	5	GP7-MYH7(1361-1425)-EB1 CHIMERA PROTEIN;
5bu8-A	6.4	3.8	94	199	11	DNA STABILIZATION PROTEIN;
4wij-B	6.3	2.9	95	301	7	SPLICING FACTOR, PROLINE- AND GLUTAMINE-RICH;
4nqj-A	6.3	4.4	95	177	9	E3 UBIQUITIN-PROTEIN LIGASE TRIM69;
5gai-B	6.3	5.2	103	721	7	PORTAL PROTEIN;
3dtp-B	6.3	5.1	101	940	15	MYOSIN 2 HEAVY CHAIN CHIMERA OF SMOOTH AND CARDIA
2b9c-B	6.3	3.8	103	142	9	STRIATED-MUSCLE ALPHA TROPOMYOSIN;
4cpc-G	6.2	2.8	103	152	5	SYNAPTONEMAL COMPLEX PROTEIN 3;
5lxn-A	6.2	2.2	81	81	7	TRANSFORMING ACIDIC COILED-COIL-CONTAINING PROTEI
2oto-B	6.2	2.3	103	138	10	M PROTEIN;
6vq6-I	6.2	2.1	94	225	6	ATPASE H+-TRANSPORTING V1 SUBUNIT A;
5hda-A	6.2	4.6	88	121	11	ZINC FINGER MYND DOMAIN-CONTAINING PROTEIN 11;
5ijn-H	6.2	2.4	94	169	15	NUCLEAR PORE COMPLEX PROTEIN NUP155;
1gk4-A	6.2	1.1	79	79	5	VIMENTIN;
3bas-B	6.2	3.4	84	87	10	MYOSIN HEAVY CHAIN, STRIATED MUSCLE/GENERAL CONTR
2efr-A	6.2	2	103	155	10	GENERAL CONTROL PROTEIN GCN4 AND TROPOMYOSIN 1 AL
5mqf-K	6.2	6.8	102	191	5	PRE-MRNA-PROCESSING-SPLICING FACTOR 8;
5d3a-A	6.1	2.1	82	82	6	KINESIN-LIKE PROTEIN KIF21A;
5bw9-g	6.1	3.9	88	141	11	V-TYPE PROTON ATPASE CATALYTIC SUBUNIT A;
5xis-D	6.1	3	82	82	11	E3 UBIQUITIN-PROTEIN LIGASE RNF168;
5fiy-A	6.1	1.9	78	78	6	PRKC APOPTOSIS WT1 REGULATOR PROTEIN;
6uxw-A	6.1	4.8	95	778	6	HISTONE H3.2;
6gao-B	6.1	3.1	103	225	10	OUTER CAPSID PROTEIN SIGMA-1;
5djn-C	6.1	2.9	80	81	15	KINESIN-LIKE PROTEIN;
5dfz-D	6.1	4.4	101	341	11	VACUOLAR PROTEIN SORTING-ASSOCIATED PROTEIN 38;
3vp8-B	6.1	2.5	80	80	8	GENERAL TRANSCRIPTIONAL COREPRESSOR TUP1;
6dm9-A	6.1	4.6	78	78	9	DHD15_EXTENDED_A;
4xa1-B	6.1	2.1	94	155	9	GP7-MYH7(1173-1238)-EB1 CHIMERA PROTEIN;
3lj5-A	6.1	3.8	103	692	7	PORTAL PROTEIN;
4xa1-D	6.1	3.7	98	122	6	GP7-MYH7(1173-1238)-EB1 CHIMERA PROTEIN;
2nps-C	6	1.9	79	79	6	VESICLE-ASSOCIATED MEMBRANE PROTEIN 4;
2v71-A	6	3.3	103	160	13	NUCLEAR DISTRIBUTION PROTEIN NUDE-LIKE 1;
6hk9-B	6	2	77	78	10	TESTIS-EXPRESSED PROTEIN 12;
6b8h-b	6	6.8	96	200	10	ATP SYNTHASE SUBUNIT 9, MITOCHONDRIAL;
4wy4-C	6	1.9	78	78	9	VESICLE-ASSOCIATED MEMBRANE PROTEIN 8;
2v4h-A	6	4	91	98	14	NF-KAPPA-B ESSENTIAL MODULATOR;
6dm9-B	5.9	2.1	75	75	5	DHD15_EXTENDED_A;
1m1j-B	5.9	2.5	101	402	8	FIBRINOGEN ALPHA SUBUNIT;
6u0t-A	5.9	4	102	136	7	TUBULIN ALPHA CHAIN;
1nyh-A	5.9	1.4	76	76	9	REGULATORY PROTEIN SIR4;
3oja-A	5.9	5.3	99	482	6	LEUCINE-RICH IMMUNE MOLECULE 1;
5app-B	5.9	3.9	97	128	8	GENERAL CONTROL PROTEIN GCN4, OUTER MEMBRANE PROT
5wq4-F	5.9	1.9	76	76	12	UBIQUITIN;
5wjb-B	5.9	2.5	93	122	10	CAPSID ASSEMBLY SCAFFOLDING PROTEIN,MYOSIN-7;
6id0-K	5.9	8	94	152	4	PRE-MRNA-PROCESSING-SPLICING FACTOR 8;
2p22-A	5.8	4.6	97	168	11	SUPPRESSOR PROTEIN STP22 OF TEMPERATURE-SENSITIVE
5nbn-G	5.8	5.6	86	86	5	ACTIN-RELATED PROTEIN 4;
5h07-D	5.8	4.6	78	78	17	POLYUBIQUITIN-C;
3vem-C	5.8	2	79	83	5	HELICASE PROTEIN MOM1;
2jee-A	5.8	1.2	78	78	15	CELL DIVISION PROTEIN ZAPB;
3zx6-A	5.8	1.8	88	303	8	HAMP, METHYL-ACCEPTING CHEMOTAXIS PROTEIN I;
2ch7-A	5.8	2.7	102	309	9	METHYL-ACCEPTING CHEMOTAXIS PROTEIN;
4mvd-B	5.8	2.6	93	253	9	CHOLINE-PHOSPHATE CYTIDYLYLTRANSFERASE A;
3vp9-B	5.8	2.3	77	77	10	GENERAL TRANSCRIPTIONAL COREPRESSOR TUP1;
6otn-C	5.8	1.3	75	75	8	TROPOMYOSIN ALPHA-3 CHAIN;
6ano-A	5.8	1.5	75	75	7	CASP8-ASSOCIATED PROTEIN 2;
5jst-B	5.8	7.5	86	432	6	MALTOSE-BINDING PERIPLASMIC PROTEIN,MITOCHONDRIAL
6v8o-J	5.8	8	95	115	7	HIGH TEMPERATURE LETHAL PROTEIN 1;
4gkw-A	5.7	1.9	103	158	8	SPINDLE ASSEMBLY ABNORMAL PROTEIN 6;
3iv1-A	5.7	2.6	77	78	4	TUMOR SUSCEPTIBILITY GENE 101 PROTEIN;
3v6i-A	5.7	2.6	84	186	12	V-TYPE ATP SYNTHASE SUBUNIT E;
4aj5-2	5.7	7.9	94	100	4	SPINDLE AND KINETOCHORE-ASSOCIATED PROTEIN 1;
4dt0-A	5.7	3.6	88	181	9	V-TYPE ATP SYNTHASE SUBUNIT E;
1x8y-A	5.7	1.8	74	74	11	LAMIN A/C;
5cj1-A	5.6	2.4	82	98	7	GP7-MYH7-(1526-1571) CHIMERA PROTEIN;
5xau-E	5.6	1.7	72	72	7	LAMININ SUBUNIT ALPHA-5;
3trt-A	5.6	3.8	75	75	5	VIMENTIN;
6oei-A	5.6	1.6	86	243	12	SPINDLE POLE BODY COMPONENT SPC42,SIGMA-54-DEPEND
4pxt-A	5.6	1.3	103	163	7	BIPOLAR KINESIN KRP-130;
6yip-A	5.6	1.9	71	71	10	KINESIN-LIKE PROTEIN KIF20A;
5wlq-A	5.6	2.2	87	104	15	CAPSID ASSEMBLY SCAFFOLDING PROTEIN,MYOSIN-7,MICR
3b5n-C	5.6	1.8	70	70	10	SYNAPTOBREVIN HOMOLOG 1;
6abo-B	5.6	2.3	77	77	6	DNA REPAIR PROTEIN XRCC4;
6n6s-D	5.6	1.7	69	69	17	TNFAIP3-INTERACTING PROTEIN 1;
3ghg-B	5.6	2.7	103	401	9	FIBRINOGEN ALPHA CHAIN;
3cve-A	5.6	1.2	68	68	13	HOMER PROTEIN HOMOLOG 1;
6eun-A	5.5	2.1	86	147	6	ADHESIN;
5hzp-A	5.5	1.3	71	71	4	M PROTEIN, SEROTYPE 49;
3cvf-C	5.5	1.6	74	74	8	HOMER PROTEIN HOMOLOG 3;
3htk-B	5.5	1.9	73	73	3	STRUCTURAL MAINTENANCE OF CHROMOSOMES PROTEIN 5;
5eof-A	5.5	4.1	74	74	3	OPTINEURIN;
4hl8-A	5.5	5.6	96	782	7	MAJOR VAULT PROTEIN;
5wst-A	5.5	2.1	71	71	8	UNCONVENTIONAL MYOSIN-VIIA;
2doq-D	5.5	3.7	82	83	4	CELL DIVISION CONTROL PROTEIN 31;
4c46-C	5.5	1.5	74	74	14	GENERAL CONTROL PROTEIN GCN4, GENERAL CONTROL PRO
3b5n-B	5.5	1.3	69	69	7	SYNAPTOBREVIN HOMOLOG 1;
1uix-A	5.5	1.6	69	69	13	RHO-ASSOCIATED KINASE;
6v85-C	5.4	2.5	74	74	3	RNA-DIRECTED RNA POLYMERASE L;
4yto-B	5.4	3.1	80	97	11	SYNAPTONEMAL COMPLEX PROTEIN 1;
6k15-H	5.4	5.8	89	393	7	CHROMATIN STRUCTURE-REMODELING COMPLEX SUBUNIT RS
6uxv-G	5.4	4.4	82	197	10	TRANSCRIPTION REGULATORY PROTEIN SNF2;
3tyy-A	5.4	1.8	74	75	11	LAMIN-B1;
5vpe-A	5.4	1.5	67	67	10	PROTEIN FOSB;
6h9m-A	5.4	3.4	84	94	8	COILED-COIL DOMAIN-CONTAINING PROTEIN 90B, MITOCH
6cfz-D	5.4	2.3	72	73	8	ASK1;
5vpc-B	5.4	1.5	68	68	10	PROTEIN FOSB;
6ff7-K	5.4	2.9	87	213	7	RNA-BINDING MOTIF PROTEIN, X-LINKED 2;
4v1a-v	5.4	6.4	86	131	7	MITORIBOSOMAL PROTEIN ML37, MRPL37;
2ba2-A	5.4	3.7	81	81	10	HYPOTHETICAL UPF0134 PROTEIN MPN010;
4l2w-D	5.4	2.3	68	68	7	RHO-ASSOCIATED PROTEIN KINASE 1;
5lqx-V	5.4	10.1	101	154	11	ATP SYNTHASE SUBUNIT F;
1gmj-A	5.3	0.8	65	65	3	ATPASE INHIBITOR;
3qh9-A	5.3	1.3	66	66	23	LIPRIN-BETA-2;
3n7n-B	5.3	3.3	84	164	7	MONOPOLIN COMPLEX SUBUNIT CSM1;
6obi-A	5.3	2.3	68	68	3	MYOSIN-VI;
1wt6-B	5.3	1.4	67	67	13	MYOTONIN-PROTEIN KINASE;
6ewy-A	5.3	3.7	103	201	8	PEPTIDOGLYCAN ENDOPEPTIDASE RIPA;
4dhx-A	5.3	2.7	72	72	6	80 KDA MCM3-ASSOCIATED PROTEIN;
3iox-A	5.3	2.8	95	489	4	AGI/II;
4n5b-A	5.3	3.5	75	104	9	PHOSPHOPROTEIN;
5tby-A	5.3	4.4	98	954	9	MYOSIN-7;
5lob-F	5.3	3.6	79	88	11	RABPHILIN-3A;
5wwl-N	5.3	6	72	155	11	CENTROMERE PROTEIN MIS12;
5m88-A	5.3	1.7	66	121	9	CORE;
6v92-R	5.2	6	83	325	8	ACTIN-RELATED PROTEIN 7;
4e61-A	5.2	2	68	91	4	PROTEIN BIM1;
5omb-C	5.2	10.2	88	98	13	REPLICATION FACTOR A PROTEIN 1;
2w83-C	5.2	1.9	66	67	6	ADP-RIBOSYLATION FACTOR 6;
3oja-B	5.2	2.5	84	534	15	LEUCINE-RICH IMMUNE MOLECULE 1;
5toh-B	5.2	2.6	70	70	11	POLYMERASE COFACTOR VP35;
4w7y-A	5.2	2.2	64	64	9	B-CELL RECEPTOR-ASSOCIATED PROTEIN 29;
3k29-A	5.2	3.9	96	162	9	PUTATIVE UNCHARACTERIZED PROTEIN;
1l4a-C	5.2	3.1	73	73	7	SYNAPTOBREVIN;
6ltj-I	5.2	9.2	90	551	8	HISTONE H3.3;
3c9i-B	5.2	3.1	97	242	10	TAIL NEEDLE PROTEIN GP26;
4wy4-A	5.2	2.1	64	64	9	VESICLE-ASSOCIATED MEMBRANE PROTEIN 8;
4xa6-A	5.1	4	93	168	12	GP7-MYH7(1777-1855)-EB1 CHIMERA PROTEIN;
6cfz-C	5.1	3.1	70	79	7	ASK1;
2h8n-A	5.1	2.1	68	68	6	HISTONE DEACETYLASE 4;
4n21-C	5.1	2.5	85	124	4	GP2 ECTODOMAIN;
3b5n-D	5.1	2.3	64	64	9	SYNAPTOBREVIN HOMOLOG 1;
4cg4-A	5.1	2.2	80	376	15	PYRIN;
6j5i-b	5.1	11.4	99	209	7	ATP SYNTHASE SUBUNIT ALPHA, MITOCHONDRIAL;
6j9r-B	5.1	3.3	86	126	8	BRAIN TUMOR PROTEIN;
2gv5-C	5.1	2.8	72	73	8	CELL DIVISION CONTROL PROTEIN 31;
6k15-D	5.1	7.9	79	305	10	CHROMATIN STRUCTURE-REMODELING COMPLEX SUBUNIT RS
6iak-F	5.1	2.8	71	71	13	UNCHARACTERIZED PROTEIN;
4n78-E	5.1	2.1	66	67	14	CYTOPLASMIC FMR1-INTERACTING PROTEIN 1;
4wy4-D	5.1	1.7	64	64	16	VESICLE-ASSOCIATED MEMBRANE PROTEIN 8;
5ijn-G	5.1	3.2	88	171	9	NUCLEAR PORE COMPLEX PROTEIN NUP155;
5c9n-A	5.1	1.2	64	64	11	GEMININ COILED-COIL DOMAIN-CONTAINING PROTEIN 1;
5mw9-A	5.1	2.9	66	66	12	CENTROSOMIN;
3q0x-A	5.1	8	73	206	5	CENTRIOLE PROTEIN;
5zuv-A	5.1	3.7	86	130	2	SPIKE GLYCOPROTEIN,INHIBITOR EK1;
2xqh-A	5.1	3.7	95	258	4	IMMUNOGLOBULIN-BINDING PROTEIN EIBD;
2wz7-B	5.1	4.7	67	67	3	UNCHARACTERIZED PROTEIN YBGF;
3zdo-F	5.1	1.4	65	65	6	PHOSPHOPROTEIN;
2yo3-B	5.1	2.5	79	258	6	GENERAL CONTROL PROTEIN GCN4, PUTATIVE INNER MEMB
4li0-C	5.1	3	69	69	7	RAS-RELATED PROTEIN RAB-8A;
5apt-B	5.1	2.2	70	70	19	GENERAL CONTROL PROTEIN GCN4;
5cj4-C	5.1	1.4	83	197	5	XRCC4-MYH7-(1562-1622) CHIMERA PROTEIN;
6gbq-A	5.1	2.1	70	70	13	POLYMERASE COFACTOR VP35;
2wt7-A	5.1	1.1	63	63	13	PROTO-ONCOGENE PROTEIN C-FOS;
3ghg-J	5.1	3.7	103	186	5	FIBRINOGEN ALPHA CHAIN;
2wty-B	5	2.3	77	97	9	TRANSCRIPTION FACTOR MAFB;
6gbo-A	5	3.9	73	73	11	POLYMERASE COFACTOR VP35;
6ppb-l	5	7.8	83	83	8	CAPSID VERTEX COMPONENT 1;
2n9b-A	5	3.6	68	69	12	UNCONVENTIONAL MYOSIN-X, GENERAL CONTROL PROTEIN
4aj5-B	5	11.2	82	87	7	SPINDLE AND KINETOCHORE-ASSOCIATED PROTEIN 1;
5dfz-A	5	4.8	98	343	10	VACUOLAR PROTEIN SORTING-ASSOCIATED PROTEIN 38;
4c47-A	5	3.9	76	191	7	INNER MEMBRANE LIPOPROTEIN;
5wlz-C	5	3.8	83	206	16	DNA REPAIR PROTEIN XRCC4,MYOSIN-7;
5cj0-A	5	3.3	83	201	14	XRCC4-MYH7-(1631-1692) CHIMERA PROTEIN;
6lth-N	5	3.7	88	261	7	TRANSCRIPTION ACTIVATOR BRG1;
3jbh-B	5	8.9	101	964	7	MYOSIN 2 HEAVY CHAIN STRIATED MUSCLE;
4jzl-A	5	1	62	62	13	B-CELL RECEPTOR-ASSOCIATED PROTEIN 31;
5gmk-q	5	9.6	80	387	5	PRE-MRNA-SPLICING FACTOR 8;
4bry-B	5	3.9	69	69	6	GEMININ;
3m0d-C	4.9	1.8	63	63	11	TNF RECEPTOR-ASSOCIATED FACTOR 2;
4nad-A	4.9	3.5	87	133	10	REGULATION OF NUCLEAR PRE-MRNA DOMAIN-CONTAINING
5hmo-A	4.9	5.1	90	131	20	UNCONVENTIONAL MYOSIN-X;
5d60-B	4.9	1.4	61	61	7	PUTATIVE TRANSCRIPTION FACTOR;
4r3z-A	4.9	2.4	71	76	3	AMINOACYL TRNA SYNTHASE COMPLEX-INTERACTING MULTI
5ajs-B	4.9	1.6	64	64	6	THAP DOMAIN-CONTAINING PROTEIN 11;
5mq0-t	4.9	5.8	75	438	7	YEAST UBC4 GENE FOR UBIQUITIN-CONJUGATING ENZYME;
6oqr-X	4.9	3.2	88	156	8	ATP SYNTHASE SUBUNIT DELTA;
5ed9-B	4.9	2.3	72	72	10	SUN DOMAIN-CONTAINING PROTEIN 2;
1m1j-D	4.9	3.9	95	194	7	FIBRINOGEN ALPHA SUBUNIT;
6oqa-G	4.9	4.1	73	87	7	PEPTIDYL-PROLYL CIS-TRANS ISOMERASE FKBP1A;
5aj3-d	4.9	12.6	93	177	15	MITORIBOSOMAL 12S RRNA;
3b5n-A	4.9	2.7	61	61	5	SYNAPTOBREVIN HOMOLOG 1;
6ejn-D	4.9	1	61	61	10	KINESIN LIGHT CHAIN 2;
3pp5-A	4.9	2.7	63	63	11	BRK1;
2nps-B	4.9	2.1	68	68	7	VESICLE-ASSOCIATED MEMBRANE PROTEIN 4;
6cfz-A	4.8	4.6	66	66	8	ASK1;
2ocy-A	4.8	2.6	87	149	7	RAB GUANINE NUCLEOTIDE EXCHANGE FACTOR SEC2;
5jvp-B	4.8	5	68	90	4	CHIMERA PROTEIN OF CENTROMERE-ASSOCIATED PROTEIN
4rh7-A	4.8	4.3	96	3005	5	GREEN FLUORESCENT PROTEIN/CYTOPLASMIC DYNEIN 2 HE
4m3l-A	4.8	1.8	60	60	15	E3 UBIQUITIN-PROTEIN LIGASE TRIM63;
6r0z-I	4.8	2.1	75	103	15	V-TYPE ATP SYNTHASE ALPHA CHAIN;
1gd2-E	4.8	2.3	65	65	11	DNA (5'-
3hrn-A	4.8	1.5	62	63	11	TRANSIENT RECEPTOR POTENTIAL (TRP) CHANNEL
5mq4-C	4.8	3.8	76	117	4	PROTEIN KINASE C-BINDING PROTEIN 1;
6iqe-A	4.8	1.6	59	59	14	PROHIBITIN-2;
3lt6-F	4.8	2.9	63	63	13	ADHESIN YADA;
6sbz-D	4.8	4.4	76	104	9	CLATHRIN HEAVY CHAIN;
1aa0-A	4.8	3	78	113	5	FIBRITIN;
4aj5-T	4.8	8.6	88	110	5	SPINDLE AND KINETOCHORE-ASSOCIATED PROTEIN 1;
2zxx-B	4.8	4.3	71	78	11	GEMININ;
6qaj-B	4.8	6.5	86	441	7	ENDOLYSIN,TRANSCRIPTION INTERMEDIARY FACTOR 1-BET
3m0d-A	4.8	1.8	63	63	11	TNF RECEPTOR-ASSOCIATED FACTOR 2;
6fln-B	4.8	3.5	82	367	10	E3 UBIQUITIN/ISG15 LIGASE TRIM25;
6lxt-C	4.8	2.2	77	117	5	2019-NCOV S2 SUBUNIT,2019-NCOV S2 SUBUNIT;
2wss-T	4.8	8.9	84	86	7	ATP SYNTHASE SUBUNIT ALPHA, MITOCHONDRIAL;
5mqf-H	4.8	3.2	73	135	8	PRE-MRNA-PROCESSING-SPLICING FACTOR 8;
4eot-A	4.8	2.4	73	92	5	TRANSCRIPTION FACTOR MAFA;
3gn4-A	4.7	2.5	83	129	10	MYOSIN-VI;
5tcs-B	4.7	8.3	80	211	9	KINETOCHORE PROTEIN NDC80;
3okq-A	4.7	6.8	86	125	7	BUD SITE SELECTION PROTEIN 6;
5chx-A	4.7	3	98	210	7	XRCC4-MYH7-1590-1657;
2nps-D	4.7	1.5	62	63	10	VESICLE-ASSOCIATED MEMBRANE PROTEIN 4;
5gmk-t	4.7	6.2	83	156	6	PRE-MRNA-SPLICING FACTOR 8;
4wpx-B	4.7	8.5	74	81	14	CELL DIVISION CONTROL PROTEIN 31-LIKE PROTEIN;
5opt-P	4.7	3.1	76	249	8	ACTIVATED PROTEIN KINASE C RECEPTOR, PUTATIVE;
1joc-A	4.7	6.8	74	123	12	EARLY ENDOSOMAL AUTOANTIGEN 1;
4orh-H	4.7	3.1	77	142	4	UBIQUITIN-CONJUGATING ENZYME E2 VARIANT 2;
1h88-B	4.7	5	70	71	9	CCAAT/ENHANCER BINDING PROTEIN BETA;
5dol-B	4.7	2	62	62	10	INITIATION-CONTROL PROTEIN YABA;
1gl2-C	4.7	1.2	59	59	5	ENDOBREVIN;
4g2k-A	4.7	3.3	76	110	9	GENERAL CONTROL PROTEIN GCN4, ENVELOPE GLYCOPROTE
2fyz-E	4.7	1.8	61	62	8	FUSION GLYCOPROTEIN F0;
5omd-A	4.7	2.1	61	61	5	DNA DAMAGE CHECKPOINT PROTEIN LCD1;
2nps-A	4.7	2.1	63	63	8	VESICLE-ASSOCIATED MEMBRANE PROTEIN 4;
1sfc-D	4.7	2.9	68	74	9	PROTEIN (SYNAPTOBREVIN 2);
4ke2-A	4.6	3.1	80	196	4	TYPE I HYPERACTIVE ANTIFREEZE PROTEIN;
4bwd-A	4.6	2.5	61	61	16	SHORT COILED-COIL PROTEIN;
3ajw-A	4.6	1.6	81	134	10	FLAGELLAR FLIJ PROTEIN;
1urq-A	4.6	2	57	57	18	M-TOMOSYN ISOFORM;
1s1c-Y	4.6	4	70	70	6	TRANSFORMING PROTEIN RHOA;
3p8c-D	4.6	7.7	75	204	4	CYTOPLASMIC FMR1-INTERACTING PROTEIN 1;
1z56-A	4.6	2	75	77	8	LIGASE INTERACTING FACTOR 1;
6icz-X	4.6	5.6	74	92	11	PROTEIN MAGO NASHI HOMOLOG 2;
3hnw-A	4.6	1.4	82	128	9	UNCHARACTERIZED PROTEIN;
3wmi-A	4.6	1.9	57	57	11	EIAV GP45 WILD TYPE;
4aqr-D	4.6	0.7	57	57	16	CALMODULIN-7;
4cjd-A	4.6	17.2	80	123	9	NADA;
4lin-A	4.6	3.3	103	289	4	TAIL NEEDLE PROTEIN GP26;
6gvw-F	4.6	3.8	75	320	8	BRCA1-A COMPLEX SUBUNIT ABRAXAS 1;
6jlb-C	4.6	2.8	103	256	4	LAMIN A/C;
4kht-A	4.6	2.1	66	66	6	GP41 HELIX;
2wvr-B	4.6	5.3	71	74	8	GEMININ;
1gl2-B	4.6	1.4	59	59	5	ENDOBREVIN;
1t2k-C	4.6	2.2	62	62	11	31-MER;
3jb9-i	4.6	6.2	87	161	5	PRE-MRNA-SPLICING FACTOR SPP42;
5mw9-H	4.5	1.8	57	57	12	CENTROSOMIN;
3htk-A	4.5	2.4	60	60	5	STRUCTURAL MAINTENANCE OF CHROMOSOMES PROTEIN 5;
3e7k-H	4.5	1.7	56	56	11	TRPM7 CHANNEL;
3a6m-A	4.5	2.7	84	168	11	PROTEIN GRPE;
2b9b-B	4.5	11.3	75	482	5	FUSION GLYCOPROTEIN F0;
4i1l-A	4.5	1.8	62	62	8	FORKHEAD BOX PROTEIN P3;
6lth-Q	4.5	10.9	74	105	11	TRANSCRIPTION ACTIVATOR BRG1;
6cfz-B	4.5	4.8	64	65	8	ASK1;
4efa-E	4.5	4.2	85	225	6	V-TYPE PROTON ATPASE SUBUNIT C;
4yv4-C	4.5	1.1	57	57	11	SPINDLE ASSEMBLY ABNORMAL PROTEIN 5;
5xau-C	4.5	3.4	69	70	13	LAMININ SUBUNIT ALPHA-5;
3vh7-E	4.5	1.3	56	56	9	ENVELOPE GLYCOPROTEIN GP160;
1env-A	4.5	3.1	76	115	11	HIV-1 ENVELOPE PROTEIN CHIMERA CONSISTING OF A FR
2xv5-A	4.5	1.5	57	57	11	LAMIN-A/C;
4pxj-C	4.5	2.1	60	61	2	C-JUN-AMINO-TERMINAL KINASE-INTERACTING PROTEIN 3
5c3l-B	4.5	4.7	87	124	9	NUP54;
6v8o-K	4.5	5.9	77	109	9	HIGH TEMPERATURE LETHAL PROTEIN 1;
6h3c-A	4.5	3.9	73	255	5	BRISC COMPLEX SUBUNIT ABRAXAS 2;
3cl3-D	4.4	1.4	59	59	8	ORF K13;
6kn7-a	4.4	2.9	64	138	6	ACTIN, ALPHA SKELETAL MUSCLE;
4mh6-A	4.4	2.6	87	159	11	PUTATIVE TYPE III SECRETION PROTEIN YSCO;
2n64-A	4.4	5.3	70	75	10	SH3 DOMAIN-CONTAINING KINASE-BINDING PROTEIN 1;
5oqm-h	4.4	3.5	80	131	13	DNA-DIRECTED RNA POLYMERASE II SUBUNIT RPB1;
2p2u-B	4.4	21.8	72	153	8	HOST-NUCLEASE INHIBITOR PROTEIN GAM, PUTATIVE;
4om3-D	4.4	2.2	76	122	7	TRANSDUCIN-LIKE ENHANCER PROTEIN 1;
3mud-A	4.4	12.8	70	173	6	DNA REPAIR PROTEIN XRCC4,TROPOMYOSIN ALPHA-1 CHAI
2guv-A	4.4	2.6	56	56	9	MAJOR OUTER MEMBRANE LIPOPROTEIN;
1nwq-A	4.4	1.3	60	60	7	5'-
1t2k-D	4.4	1.7	61	61	7	31-MER;
3f1i-H	4.3	5.3	74	98	8	HEPATOCYTE GROWTH FACTOR-REGULATED TYROSINE KINAS
5i50-B	4.3	6.6	74	96	7	MYC PROTO-ONCOGENE PROTEIN;
6vq6-G	4.3	5.9	69	360	12	ATPASE H+-TRANSPORTING V1 SUBUNIT A;
5fcn-A	4.3	2.3	54	54	4	CENTROSOMAL PROTEIN OF 135 KDA;
3j9t-H	4.3	4.5	80	105	8	V-TYPE PROTON ATPASE SUBUNIT D;
1gl2-D	4.3	1.1	54	54	9	ENDOBREVIN;
6od2-A	4.3	0.9	53	53	9	SPINDLE POLE BODY COMPONENT SPC42;
6qld-U	4.3	5	75	171	13	INNER KINETOCHORE SUBUNIT MIF2;
6cfz-G	4.3	2.8	56	56	11	ASK1;
5nnv-D	4.3	2.7	83	252	13	CHROMOSOME PARTITION PROTEIN SMC,CHROMOSOME PARTI
3f6n-B	4.2	3.7	71	74	7	VIRION-ASSOCIATED PROTEIN;
6ucv-J	4.2	3.5	55	55	4	MITOCHONDRIAL IMPORT RECEPTOR SUBUNIT TOM40;
4ox0-B	4.2	15.4	72	95	13	DEVELOPMENTAL PROTEIN SEPALLATA 3;
5gna-B	4.2	1.9	56	56	7	FLAGELLAR PROTEIN FLIT;
5t58-B	4.2	10.9	80	190	4	KLLA0F02343P;
5m48-A	4.2	4.7	73	114	3	REGULATOR OF TY1 TRANSPOSITION PROTEIN 103;
4wy4-B	4.2	2	58	58	5	VESICLE-ASSOCIATED MEMBRANE PROTEIN 8;
6exn-D	4.2	3	74	97	4	U2 SNRNA;
5odw-D	4.2	2.6	65	198	14	FERRIPYOVERDINE RECEPTOR;
6jn2-B	4.2	8.6	66	67	20	PROTEIN AF-10;
5mg8-A	4.2	5	68	282	6	STRUCTURAL MAINTENANCE OF CHROMOSOMES PROTEIN 5;
6nuw-I	4.2	4.6	74	168	9	INNER KINETOCHORE SUBUNIT IML3;
1kql-A	4.2	2.4	55	55	15	FUSION PROTEIN OF AND STRIATED MUSCLE ALPHA-TROPO
6tda-L	4.2	13	87	596	9	HISTONE H3.2;
1l4a-A	4.2	3.2	63	66	8	SYNAPTOBREVIN;
6oit-F	4.1	8.5	61	342	11	PROTEIN RDM1;
3eff-K	4.1	3.8	79	139	8	FAB;
6cfz-I	4.1	11.2	76	106	17	ASK1;
2x7r-C	4.1	2.5	58	58	16	TRANSMEMBRANE PROTEIN GP41;
3wuv-Q	4.1	2.3	57	62	9	CENTROSOMAL PROTEIN OF 55 KDA;
2ynz-A	4.1	3	75	109	8	GENERAL CONTROL PROTEIN GCN4, PUTATIVE INNER MEMB
1eq7-A	4.1	1.9	56	56	4	OUTER MEMBRANE LIPOPROTEIN;
4mt8-A	4.1	2.8	70	100	11	ETHYLENE RESPONSE SENSOR 1;
3opc-B	4.1	2.2	70	131	6	UNCHARACTERIZED PROTEIN;
6c0f-8	4.1	4.7	70	98	6	SACCHAROMYCES CEREVISIAE S288C 35S PRE-RIBOSOMAL
5eyo-C	4.1	7.3	71	88	7	PROTEIN MAX;
4eij-A	4.1	3.2	60	63	5	P PROTEIN;
4iff-C	4.1	2.3	65	82	11	FUSION OF PHAGE PHI29 GP7 PROTEIN AND CELL DIVISI
5b83-F	4.1	2.8	59	59	7	TETRA UBIQUITIN;
3uia-A	4.1	0.9	53	53	17	GLYCOPROTEIN 41;
3zmf-A	4.1	3.6	80	111	8	GENERAL CONTROL PROTEIN GCN4, PUTATIVE INNER MEMB
1nhl-A	4.1	1.6	54	54	4	SYNAPTOSOMAL-ASSOCIATED PROTEIN 23;
4bhv-D	4.1	2.1	58	58	9	PHOSPHOPROTEIN;
3jd5-d	4.1	13.8	94	176	16	28S RIBOSOMAL RNA, MITOCHONDIAL;
6fai-G	4.1	5.7	67	232	7	40S RIBOSOMAL PROTEIN S27-A;
1t8z-C	4.1	0.8	51	51	4	MAJOR OUTER MEMBRANE LIPOPROTEIN;
5lob-G	4.1	4.4	69	71	4	RABPHILIN-3A;
6cfz-F	4	5.5	59	59	8	ASK1;
3nmd-A	4	2.1	53	53	9	CGMP DEPENDENT PROTEIN KINASE;
6ian-A	4	5	73	306	7	INTRAFLAGELLAR TRANSPORT PROTEIN 74;
3efg-A	4	1.2	51	51	16	PROTEIN SLYX HOMOLOG;
1n73-C	4	2.7	70	322	9	FIBRIN ALPHA-1 CHAIN;
3uux-D	4	2.8	82	135	10	MITOCHONDRIA FISSION 1 PROTEIN;
5yfp-C	4	5.4	83	790	8	EXOCYST COMPLEX COMPONENT SEC3;
1no4-A	4	2.4	62	77	11	HEAD MORPHOGENESIS PROTEIN;
3swf-B	4	2.5	56	58	16	CGMP-GATED CATION CHANNEL ALPHA-1;
2f8x-M	4	3.5	55	55	4	5'-
2w6a-A	4	2.1	57	61	16	ARF GTPASE-ACTIVATING PROTEIN GIT1;
1ezj-A	4	2.2	72	114	10	NUCLEOCAPSID PHOSPHOPROTEIN;
3g43-E	4	10.2	66	68	3	CALMODULIN;
4jol-A	4	4.9	59	60	10	PROTEIN CBFA2T1;
3vr6-G	4	4.4	79	176	10	V-TYPE SODIUM ATPASE CATALYTIC SUBUNIT A;
3a5c-G	4	3.5	72	129	7	V-TYPE ATP SYNTHASE ALPHA CHAIN;
3h7x-A	4	2.1	56	57	4	ADHESIN YADA;
3a5t-A	4	2	68	93	10	TRANSCRIPTION FACTOR MAFG;
1ifk-A	3.9	1.8	51	51	6	INOVIRUS;
6ian-C	3.9	5.6	85	432	8	INTRAFLAGELLAR TRANSPORT PROTEIN 74;
4pky-E	3.9	1.5	50	50	8	ARYL HYDROCARBON RECEPTOR NUCLEAR TRANSLOCATOR;
1gk6-A	3.9	1.7	52	55	4	VIMENTIN;
5cx2-A	3.9	2.5	54	55	4	CORONIN;
6oua-K	3.9	10.1	70	124	11	INNER KINETOCHORE SUBUNIT CTF3;
1ifl-A	3.9	2.1	53	53	4	INOVIRUS;
4b86-B	3.9	1.5	51	51	18	MALE-SPECIFIC LETHAL 1 HOMOLOG;
4v1a-o	3.9	5.8	66	94	9	MITORIBOSOMAL PROTEIN ML37, MRPL37;
5vhi-C	3.9	4.2	67	350	10	26S PROTEASOME REGULATORY SUBUNIT 7;
6qle-Q	3.9	5.2	83	224	4	CENTRAL KINETOCHORE SUBUNIT MCM16,CENTRAL KINETOC
4gkg-A	3.9	2.6	52	52	10	C4-DICARBOXYLATE TRANSPORT SENSOR PROTEIN DCTB;
6ird-B	3.9	3.3	98	254	5	1-PHOSPHATIDYLINOSITOL 4,5-BISPHOSPHATE PHOSPHODI
5oqm-n	3.9	12.5	77	136	12	DNA-DIRECTED RNA POLYMERASE II SUBUNIT RPB1;
1deb-A	3.9	2.5	53	54	9	ADENOMATOUS POLYPOSIS COLI PROTEIN;
1ysa-C	3.9	1.6	55	57	20	DNA (5'-
4kzx-G	3.9	5.5	67	237	10	40S RIBOSOMAL PROTEIN SA;
4r0r-A	3.8	1	48	48	6	EBOIZN21;
4n6j-A	3.8	1.6	49	49	6	STRIATIN-3;
3hgf-A	3.8	4	70	98	11	RHOPTRY PROTEIN FRAGMENT;
5gox-A	3.8	4.4	62	181	8	DNA REPAIR PROTEIN RAD50;
6gmh-Q	3.8	2.7	77	884	5	RPB1;
2e50-P	3.8	7.3	75	186	8	PROTEIN SET;
6v9z-A	3.8	19.5	71	715	7	ABC-TYPE BACTERIOCIN TRANSPORTER;
4p1m-B	3.8	2.7	61	107	13	CELL DIVISION PROTEIN ZAPA;
6cko-C	3.8	4.3	50	50	6	PROTEIN AF-10;
6epc-K	3.8	6.8	73	391	11	PROTEASOME SUBUNIT ALPHA TYPE-6;
4jle-B	3.8	12.8	65	159	15	PHIST;
3p8c-F	3.8	8.6	89	156	12	CYTOPLASMIC FMR1-INTERACTING PROTEIN 1;
1dh3-A	3.8	1.6	55	55	7	DNA (5'-
1lwu-B	3.8	4.8	63	315	10	FIBRINOGEN ALPHA-1 CHAIN;
5lj5-O	3.8	2.9	70	283	14	U5 SNRNA (SMALL NUCLEAR RNA);
5sva-T	3.8	6.3	67	91	1	DNA-DIRECTED RNA POLYMERASE II SUBUNIT RPB1;
1jcc-C	3.8	2	52	52	6	MAJOR OUTER MEMBRANE LIPOPROTEIN;
4ath-B	3.7	4	62	82	11	MICROPHTHALMIA-ASSOCIATED TRANSCRIPTION FACTOR;
4d8m-A	3.7	2.8	56	585	2	PESTICIDAL CRYSTAL PROTEIN CRY5BA;
5j9u-G	3.7	9.1	69	297	7	HISTONE ACETYLTRANSFERASE ESA1;
1n2d-C	3.7	1.1	48	48	4	MYOSIN LIGHT CHAIN;
5vr2-A	3.7	1.2	48	50	17	MYOCILIN;
5t58-A	3.7	8.3	85	233	8	KLLA0F02343P;
6vq6-H	3.7	2.8	88	214	8	ATPASE H+-TRANSPORTING V1 SUBUNIT A;
3l4f-A	3.7	2.4	57	61	9	RHO GUANINE NUCLEOTIDE EXCHANGE FACTOR 7;
2b5u-A	3.7	4.6	83	470	5	COLICIN E3;
6b3o-A	3.7	7	92	344	7	SPIKE GLYCOPROTEIN;
2xnx-M	3.7	2.1	72	107	8	FIBRINOGEN ALPHA CHAIN;
4jio-B	3.7	4.5	59	320	12	BRO1;
5o31-Z	3.7	11.7	93	137	3	NADH-UBIQUINONE OXIDOREDUCTASE CHAIN 3;
6cfz-H	3.7	2.1	54	55	4	ASK1;
5y2h-A	3.7	1.2	48	48	10	NONSTRUCTURAL PROTEIN 4;
5mg8-B	3.7	3	73	264	12	STRUCTURAL MAINTENANCE OF CHROMOSOMES PROTEIN 5;
3he5-B	3.7	1.3	48	48	17	SYNZIP1;
5mpd-U	3.7	11.2	83	298	8	26S PROTEASOME REGULATORY SUBUNIT RPN10;
2pjw-V	3.7	5	69	91	4	UNCHARACTERIZED PROTEIN YHL002W;
5o9z-Q	3.7	6.5	65	75	12	PRE-MRNA-PROCESSING-SPLICING FACTOR 8;
4x01-C	3.7	1.4	49	50	16	DNA BINDING CTP1;
5apz-A	3.7	4.3	75	112	3	GENERAL CONTROL PROTEIN GCN4, NOR1 TCAR0761, GENE
2yny-A	3.7	4.1	72	106	4	GENERAL CONTROL PROTEIN GCN4, PUTATIVE INNER MEMB
5ca5-A	3.7	2	53	248	6	NONO-1;
3wuq-A	3.7	5	92	263	5	CYTOPLASMIC DYNEIN 1 HEAVY CHAIN 1;
6rlb-A	3.6	3	68	969	10	O6-ALKYLGUANINE-DNA ALKYLTRANSFERASE MUTANT,DYNC2
6qle-U	3.6	4.9	75	172	13	CENTRAL KINETOCHORE SUBUNIT MCM16,CENTRAL KINETOC
5lnk-q	3.6	11.2	90	140	3	MITOCHONDRIAL COMPLEX I, 51 KDA SUBUNIT;
6mu2-A	3.6	5.1	71	2170	4	INOSITOL 1,4,5-TRISPHOSPHATE RECEPTOR TYPE 1;
6akl-A	3.6	2.2	50	52	8	SUPPRESSOR OF IKBKE 1;
4cvo-A	3.6	4.8	59	69	8	DNA EXCISION REPAIR PROTEIN ERCC-6;
4r4l-C	3.6	1.4	49	49	10	CGMP-DEPENDENT PROTEIN KINASE 1;
3he5-A	3.6	0.8	47	47	2	SYNZIP1;
4m8m-B	3.6	7.4	68	574	6	GCN4 COILED-COIL FUSED ZEBRAFISH PLEXINC1;
4cgb-B	3.6	0.9	45	45	13	ECHINODERM MICROTUBULE-ASSOCIATED PROTEIN-LIKE 2;
3fga-D	3.6	0.8	47	47	11	SERINE/THREONINE-PROTEIN PHOSPHATASE 2A 65 KDA RE
5lef-C	3.6	2.2	49	49	14	RAS-RELATED PROTEIN RAB-6A;
3swy-A	3.6	1.4	46	46	4	CYCLIC NUCLEOTIDE-GATED CATION CHANNEL ALPHA-3;
6r8f-B	3.6	4.9	70	230	7	LYS-63-SPECIFIC DEUBIQUITINASE BRCC36;
4ckp-E	3.6	8.8	60	190	7	SAS-6;
2bki-A	3.6	21.4	70	824	7	UNCONVENTIONAL MYOSIN;
6crd-A	3.5	4.1	65	438	2	TETRABRACHION,NEURAMINIDASE;
5iun-E	3.5	2.1	64	220	16	SENSOR HISTIDINE KINASE DESK;
4xyp-A	3.5	1.2	53	70	8	FUSION PROTEIN;
4tn3-B	3.5	7.2	101	362	11	TRIM5/CYCLOPHILIN A FUSION PROTEIN/T4 LYSOZYME CH
5y88-U	3.5	7.8	70	488	7	PRE-MRNA-SPLICING FACTOR 8;
2p22-C	3.5	4.7	77	186	10	SUPPRESSOR PROTEIN STP22 OF TEMPERATURE-SENSITIVE
6akm-A	3.5	1.6	47	47	9	SUPPRESSOR OF IKBKE 1;
6ocf-B	3.5	2.3	49	49	6	TUBULINYL-TYR CARBOXYPEPTIDASE 1;
5yr0-B	3.5	1	44	44	5	BECLIN-1;
4r8g-E	3.5	3.9	72	324	6	UNCONVENTIONAL MYOSIN-IC;
3ci9-B	3.5	1.1	45	45	9	HEAT SHOCK FACTOR-BINDING PROTEIN 1;
3mtu-E	3.5	2	53	67	13	TROPOMYOSIN ALPHA-1 CHAIN,MICROTUBULE-ASSOCIATED
3p7k-A	3.5	0.9	45	45	16	GP41 PEPTIDE;
1czq-A	3.5	0.7	45	45	7	FUSION PROTEIN BETWEEN THE HYDROPHOBIC POCKET OF
5kht-A	3.5	0.8	45	47	9	TROPOMYOSIN ALPHA-1 CHAIN,GENERAL CONTROL PROTEIN
1lwu-A	3.5	3.1	66	99	9	FIBRINOGEN ALPHA-1 CHAIN;
6az1-G	3.5	3.1	61	238	15	RIBOSOMAL PROTEIN S1E;
5jvm-A	3.5	3.5	61	82	16	CHIMERA PROTEIN OF KINESIN-LIKE PROTEIN KIF3C AND
6akm-B	3.4	1.4	46	46	17	SUPPRESSOR OF IKBKE 1;
6gsi-J	3.4	6.8	75	89	3	CAPSID PROTEIN;
3e98-A	3.4	11.3	65	178	8	GAF DOMAIN OF UNKNOWN FUNCTION;
4tt0-B	3.4	6.9	70	131	4	DENEDDYLASE;
6gmh-M	3.4	13.7	75	991	8	RPB1;
6r7i-G	3.4	4.6	63	215	16	COP9 SIGNALOSOME COMPLEX SUBUNIT 1;
5t58-N	3.4	5.2	62	196	6	KLLA0F02343P;
2c9l-Y	3.4	2.2	52	63	4	BZLF1 TRANS-ACTIVATOR PROTEIN;
6dnq-E	3.4	2.2	54	54	22	BZIP FACTOR;
1ifm-A	3.4	1.2	46	46	9	INOVIRUS;
3zid-A	3.4	5.9	71	360	13	TUBULIN/FTSZ, GTPASE;
1am9-C	3.4	7.3	64	82	8	DNA (5'-
2qfa-B	3.4	2.7	54	62	6	BACULOVIRAL IAP REPEAT-CONTAINING PROTEIN 5;
6vq9-H	3.4	1.7	63	109	5	ATPASE H+-TRANSPORTING V1 SUBUNIT A;
6hu9-i	3.4	2.5	53	55	8	CYTOCHROME B-C1 COMPLEX SUBUNIT 1, MITOCHONDRIAL;
4egx-A	3.4	3.8	66	180	6	KINESIN-LIKE PROTEIN KIF1A;
5gw1-C	3.4	7.1	56	176	11	SORTING NEXIN-16;
5vjx-H	3.4	2.1	50	51	10	CLOCK-INTERACTING PACEMAKER;
5al6-A	3.4	1	44	44	9	ANASTRAL SPINDLE 2;
3wpr-A	3.4	4.1	85	225	6	TRIMERIC AUTOTRANSPORTER ADHESIN;
1y9b-A	3.4	6	55	81	16	CONSERVED HYPOTHETICAL PROTEIN;
5mc9-B	3.4	2	50	51	14	LAMININ SUBUNIT ALPHA-1;
5h10-C	3.4	7	58	195	3	TNF RECEPTOR-ASSOCIATED FACTOR 1;
3j80-G	3.4	6.4	68	226	16	18S RRNA;
1ytz-T	3.4	2.1	53	90	9	TROPONIN T;
2kes-A	3.3	2.3	48	48	17	SYNPHILIN-1;
6jt2-A	3.3	3.4	82	506	7	GUANYLATE CYCLASE SOLUBLE SUBUNIT ALPHA-1;
3jav-A	3.3	4.1	62	868	13	INOSITOL 1,4,5-TRISPHOSPHATE RECEPTOR TYPE 1;
6cv9-A	3.3	11.2	71	316	15	SHORT TRANSIENT RECEPTOR POTENTIAL CHANNEL 6;
6g18-t	3.3	2.5	55	127	5	PRE-18S RIBOSOMAL RNA;
6rx3-C	3.3	2	60	99	3	SYNCYTIN-2;
3lvg-D	3.3	6.9	88	180	8	CLATHRIN HEAVY CHAIN 1;
6tda-S	3.3	5.8	76	782	7	HISTONE H3.2;
1lj2-B	3.3	7.9	66	110	9	NONSTRUCTURAL RNA-BINDING PROTEIN 34;
6odm-B	3.3	1.5	48	48	8	MAJOR CAPSID PROTEIN;
6em5-z	3.3	5.2	55	55	7	5.8S RIBOSOMAL RNA;
3f1i-S	3.3	5.2	60	77	8	HEPATOCYTE GROWTH FACTOR-REGULATED TYROSINE KINAS
3bk6-A	3.3	13.6	78	170	15	PH STOMATIN;
5knc-G	3.3	6.6	85	195	5	V-TYPE SODIUM ATPASE CATALYTIC SUBUNIT A;
2zfc-A	3.3	1.7	44	44	20	HIV-1 GP41;
4q20-A	3.3	16.1	52	231	12	SENSOR PROTEIN DIVL;
1dkg-A	3.3	3.7	71	158	8	NUCLEOTIDE EXCHANGE FACTOR GRPE;
6jxr-n	3.2	4.8	61	287	5	T-CELL SURFACE GLYCOPROTEIN CD3 ZETA CHAIN;
5j0l-A	3.2	2.4	45	130	7	DESIGNED PROTEIN 3L6HC2_2;
1go4-G	3.2	8.4	67	100	21	MITOTIC SPINDLE ASSEMBLY CHECKPOINT PROTEIN MAD2A
5o4u-A	3.2	4.8	57	207	5	FLAGELLIN;
5hud-E	3.2	1.2	44	84	9	3-DEOXY-D-ARABINO-HEPTULOSONATE 7-PHOSPHATE (DAHP
5wp6-A	3.2	8.7	75	972	8	TRANSIENT RECEPTOR POTENTIAL CATION CHANNEL SUBFA
3vn0-B	3.2	2.5	46	49	13	VOLTAGE-GATED HYDROGEN CHANNEL 1;
5n9j-E	3.2	4.2	70	201	11	MEDIATOR OF RNA POLYMERASE II TRANSCRIPTION SUBUN
3oa7-A	3.2	3.4	70	193	7	HEAD MORPHOGENESIS PROTEIN, CHAOTIC NUCLEAR MIGRA
5c21-A	3.2	8	91	267	4	CHROMOSOMAL HEMOLYSIN D;
6vjy-B	3.2	10	56	280	7	ERAD-ASSOCIATED E3 UBIQUITIN-PROTEIN LIGASE HRD1;
3g9r-A	3.2	0.9	42	42	2	FUSION COMPLEX OF HIV-1 ENVELOPE GLYCOPROTEIN AND
5tfy-A	3.2	3.3	62	164	10	FLAGELLIN;
3ghg-I	3.2	4.3	74	394	11	FIBRINOGEN ALPHA CHAIN;
5ifn-A	3.2	22.8	74	257	15	PARASPECKLE COMPONENT 1;
1m1j-C	3.2	4.8	73	390	3	FIBRINOGEN ALPHA SUBUNIT;
5wj7-B	3.2	14.6	85	196	9	DNA REPAIR PROTEIN XRCC4,MYOSIN-7;
4xa4-A	3.2	11.3	86	200	10	XRCC4-MYH7(1551-1609) CHIMERA PROTEIN;
3mtu-A	3.2	3	55	75	4	TROPOMYOSIN ALPHA-1 CHAIN,MICROTUBULE-ASSOCIATED
3rk3-E	3.1	2.3	49	50	6	VAMP2;
5z7g-C	3.1	2.3	43	43	7	TAX1-BINDING PROTEIN 1;
3he4-B	3.1	1.9	44	44	7	SYNZIP6;
5jvu-A	3.1	2.7	54	76	4	CHIMERA PROTEIN OF KINESIN HEAVY CHAIN AND MICROT
5ibw-C	3.1	1.5	43	43	9	CALCIUM-BINDING EF-HAND DOMAIN-CONTAINING PROTEIN
3m9b-A	3.1	7.5	63	186	16	PROTEASOME-ASSOCIATED ATPASE;
6q6g-H	3.1	5	55	57	9	CELL DIVISION CYCLE PROTEIN 20 HOMOLOG;
6o9l-3	3.1	18	75	309	9	DNA-DIRECTED RNA POLYMERASE II SUBUNIT RPB1;
6iee-A	3.1	5.3	56	178	7	BASAL-BODY ROD MODIFICATION PROTEIN FLGD;
4u6u-D	3.1	7.3	65	283	12	COG7;
2oqq-A	3.1	1	42	42	10	TRANSCRIPTION FACTOR HY5;
2xus-A	3.1	0.9	41	41	10	BREAST CANCER METASTASIS-SUPPRESSOR 1;
2vky-B	3.1	6.7	63	152	8	TAIL PROTEIN, PIIGCN4;
5lj5-s	3.1	8.8	65	110	5	U5 SNRNA (SMALL NUCLEAR RNA);
4ani-E	3.1	10.3	66	135	5	PROTEIN GRPE;
6uz8-A	3	7.9	66	734	8	SHORT TRANSIENT RECEPTOR POTENTIAL CHANNEL 6;
1jek-A	3	0.9	40	40	5	ENV POLYPROTEIN;
6ff4-C	3	22.5	78	286	9	RNA-BINDING MOTIF PROTEIN, X-LINKED 2;
2vrs-C	3	3	57	210	2	SIGMA-C CAPSID PROTEIN;
4pas-B	3	0.7	39	39	10	GAMMA-AMINOBUTYRIC ACID TYPE B RECEPTOR SUBUNIT 1
6nd4-Q	3	18	66	862	3	ETS RRNA;
5xea-B	3	10.7	70	397	4	ENVELOPE GLYCOPROTEIN;
4q9u-A	3	5.3	68	303	0	RAB5 GDP/GTP EXCHANGE FACTOR;
2ifo-A	3	1.8	46	46	4	INOVIRUS;
5n9j-U	3	14.4	77	198	4	MEDIATOR OF RNA POLYMERASE II TRANSCRIPTION SUBUN
1fbm-A	3	1.9	46	46	9	PROTEIN (CARTILAGE OLIGOMERIC MATRIX PROTEIN);
6bpz-A	3	28.9	85	900	1	PIEZO-TYPE MECHANOSENSITIVE ION CHANNEL COMPONENT
5jv3-D	3	4.3	54	68	17	CHIMERA PROTEIN OF KINESIN-LIKE PROTEIN KIF11 AND
5m9e-B	3	3.6	52	71	10	MICROTUBULE INTEGRITY PROTEIN MAL3;
5xeb-A	2.9	12	68	390	3	ENVELOPE GLYCOPROTEIN;
1usd-A	2.9	2	41	41	7	VASODILATOR-STIMULATED PHOSPHOPROTEIN;
3nr7-A	2.9	4.4	54	81	11	DNA-BINDING PROTEIN H-NS;
6epc-L	2.9	8.1	64	389	17	PROTEASOME SUBUNIT ALPHA TYPE-6;
5vhf-D	2.9	8	64	344	16	26S PROTEASOME NON-ATPASE REGULATORY SUBUNIT 10;
6cp3-7	2.9	12.5	87	171	10	ATP SYNTHASE SUBUNIT 9, MITOCHONDRIAL;
4gdo-A	2.9	1.8	42	42	14	PLECTIN;
4gif-A	2.9	3.2	45	45	9	POLYCYSTIC KIDNEY DISEASE 2-LIKE 1 PROTEIN;
5b52-B	2.9	0.9	46	60	13	H-NS FAMILY PROTEIN MVAT;
6d42-A	2.9	1.3	39	39	8	INTERMEDIATE CONDUCTANCE CALCIUM-ACTIVATED POTASS
6wg3-B	2.9	5.6	96	693	8	STRUCTURAL MAINTENANCE OF CHROMOSOMES PROTEIN 1A;
6odm-G	2.9	5.4	65	92	3	MAJOR CAPSID PROTEIN;
4y66-D	2.9	16.3	93	208	9	MND1;
6uz0-A	2.9	20.8	78	1138	8	SODIUM CHANNEL PROTEIN TYPE 5 SUBUNIT ALPHA,GREEN
4dex-B	2.9	2	42	45	12	VOLTAGE-DEPENDENT L-TYPE CALCIUM CHANNEL SUBUNIT
5j6f-A	2.9	15.4	59	352	14	3-DEOXY-D-ARABINO-HEPTULOSONATE 7-PHOSPHATE SYNTH
5oqm-i	2.9	5.6	72	136	4	DNA-DIRECTED RNA POLYMERASE II SUBUNIT RPB1;
5xiu-A	2.9	2.3	45	47	4	E3 UBIQUITIN-PROTEIN LIGASE RNF168;
1q90-A	2.9	6	63	292	10	APOCYTOCHROME F;
3vop-C	2.9	2.3	42	43	10	PROTEIN A27;
5i9e-H	2.9	1.6	44	44	14	ACTIN-RELATED PROTEIN 4;
5jeq-A	2.9	3.9	73	227	12	NITRATE/NITRITE SENSOR PROTEIN NARQ;
5zhy-A	2.9	2.6	54	90	6	SPIKE GLYCOPROTEIN, SPIKE GLYCOPROTEIN;
5mc9-C	2.9	4.6	53	53	9	LAMININ SUBUNIT ALPHA-1;
3wmi-B	2.8	0.5	37	37	5	EIAV GP45 WILD TYPE;
5lki-A	2.8	2.9	103	1427	5	TCDA1;
1ifp-A	2.8	1.7	44	44	0	MAJOR COAT PROTEIN ASSEMBLY;
6tdv-m	2.8	7.4	71	166	7	ATPTB1;
2pnv-A	2.8	1.4	39	39	13	SMALL CONDUCTANCE CALCIUM-ACTIVATED POTASSIUM
2fxp-A	2.8	3.7	55	55	4	SPIKE GLYCOPROTEIN;
6b2z-A	2.8	4.3	47	48	4	ATP SYNTHASE SUBUNIT C, MITOCHONDRIAL;
3he4-A	2.8	3.3	44	45	14	SYNZIP6;
4lws-A	2.8	2.9	60	100	8	UNCHARACTERIZED PROTEIN;
5xbt-A	2.8	9.8	66	271	12	PROBABLE TRANSCRIPTIONAL REGULATOR;
4lgd-G	2.8	2.3	44	48	14	SERINE/THREONINE-PROTEIN KINASE 3;
4dzu-B	2.8	1.3	38	38	8	GP41-5;
6oeg-a	2.8	5.1	61	162	7	TYPE IV SECRETION SYSTEM APPARATUS PROTEIN CAGX;
6f5d-G	2.8	2.7	80	277	4	ATP SYNTHASE ALPHA CHAIN, MITOCHONDRIAL;
4v1a-d	2.8	13.4	67	99	4	MITORIBOSOMAL PROTEIN ML37, MRPL37;
2kk7-A	2.8	4	50	52	8	V-TYPE ATP SYNTHASE SUBUNIT E;
5ifm-B	2.8	25.9	64	259	8	NON-POU DOMAIN-CONTAINING OCTAMER-BINDING PROTEIN
6u68-A	2.8	3	57	319	12	CALCIUM-GATED POTASSIUM CHANNEL MTHK;
6m1v-A	2.8	2.5	54	91	2	SPIKE PROTEIN;
1wdf-B	2.8	2.1	54	93	4	E2 GLYCOPROTEIN;
4ani-A	2.8	3.9	63	156	6	PROTEIN GRPE;
5t96-B	2.7	5	56	330	2	HE PROTEIN;
5mc9-A	2.7	9.9	56	597	13	LAMININ SUBUNIT ALPHA-1;
5l2a-A	2.7	20.8	63	422	8	NUCLEOSIDE PERMEASE;
3duz-A	2.7	12.5	73	418	1	MAJOR ENVELOPE GLYCOPROTEIN;
5ucg-A	2.7	7	66	345	11	STAGE II SPORULATION PROTEIN E;
5tuu-B	2.7	10.9	61	106	13	TRANSCRIPTION FACTOR DP1;
2d1l-A	2.7	3.5	71	249	3	METASTASIS SUPPRESSOR PROTEIN 1;
6rgo-C	2.7	0.6	38	38	5	AUTOPHAGY-RELATED PROTEIN 21;
1flk-A	2.7	3.8	54	205	0	TNF RECEPTOR ASSOCIATED FACTOR 3;
5lsj-A	2.7	4.9	82	199	11	PROTEIN MIS12 HOMOLOG;
6s7o-E	2.7	19.9	59	560	5	DOLICHYL-DIPHOSPHOOLIGOSACCHARIDE--PROTEIN
6ayg-A	2.7	7.7	65	439	6	MUCOLIPIN-3;
4mod-A	2.7	1.4	47	76	9	HR1 OF S PROTEIN, LINKER, HR2 OF S PROTEIN;
5jv3-B	2.7	2.1	48	69	8	CHIMERA PROTEIN OF KINESIN-LIKE PROTEIN KIF11 AND
5fv8-E	2.7	1.2	37	37	5	FOSW;
2m59-A	2.6	0.9	37	37	8	VASCULAR ENDOTHELIAL GROWTH FACTOR RECEPTOR 2;
6egn-A	2.6	0.8	36	37	11	HG(II)(GRAND COILSERL16CL19(DLE))3-;
2gzh-B	2.6	5.3	49	57	8	RAS-RELATED PROTEIN RAB-11A;
4gwp-D	2.6	7.2	68	121	10	MEDIATOR OF RNA POLYMERASE II TRANSCRIPTION SUBUN
5ndc-B	2.6	3.1	47	167	4	CYTOCHROME C OXIDASE SUBUNIT 1;
2odu-A	2.6	2.8	79	217	8	PLECTIN 1;
4ds7-E	2.6	3.2	44	45	2	CALMODULIN;
3fx7-B	2.6	1.9	50	87	8	PUTATIVE UNCHARACTERIZED PROTEIN;
5xcu-A	2.6	20.5	52	171	8	VH(S112C)-SARAH CHIMERA,VH(S112C)-SARAH CHIMERA;
5szj-B	2.6	3	50	145	16	RAS-RELATED PROTEIN RAB-10;
1aq5-A	2.6	3.7	45	47	7	CARTILAGE MATRIX PROTEIN;
4kp3-D	2.6	2.5	50	82	16	UNCONVENTIONAL MYOSIN-VA;
4ojk-C	2.6	0.6	37	37	14	RAS-RELATED PROTEIN RAB-11B;
2yo0-A	2.6	4.5	70	276	4	GENERAL CONTROL PROTEIN GCN4, PUTATIVE INNER MEMB
1kd8-B	2.6	0.4	35	35	3	GCN4 ACID BASE HETERODIMER ACID-D12IA16V;
3vtq-C	2.6	1.4	37	37	14	ENVELOPE GLYCOPROTEIN GP160;
3f4y-D	2.6	1.3	38	38	8	ENVELOPE GLYCOPROTEIN GP160;
6jjy-A	2.5	7	59	128	7	PROTEIN KIBRA;
6c0f-u	2.5	14.3	59	129	3	SACCHAROMYCES CEREVISIAE S288C 35S PRE-RIBOSOMAL
6ro4-G	2.5	7.9	67	134	4	DNA1;
3tq2-A	2.5	1.1	35	35	9	KE1;
4d2h-A	2.5	1.6	37	37	3	RBBP8;
4l9u-A	2.5	2.9	41	49	10	RAS GUANYL-RELEASING PROTEIN 1;
3bbp-D	2.5	1	38	38	11	RAS-RELATED PROTEIN RAB-6A;
6ao5-B	2.5	2.7	52	86	4	SERINE/THREONINE-PROTEIN KINASE 3;
6fue-A	2.5	2.1	37	38	5	FAPF;
4gwp-A	2.5	9.8	72	112	11	MEDIATOR OF RNA POLYMERASE II TRANSCRIPTION SUBUN
5vhf-E	2.5	3.5	53	345	13	26S PROTEASOME NON-ATPASE REGULATORY SUBUNIT 10;
5x9x-B	2.5	2.3	43	45	14	METABOTROPIC GABA-B RECEPTOR SUBTYPE 1;
4jf7-A	2.5	7.6	58	501	14	HEMAGGLUTININ-NEURAMINIDASE;
5f5t-C	2.5	2.5	48	64	17	PUTATIVE UNCHARACTERIZED PROTEIN;
4pas-A	2.5	0.8	35	35	11	GAMMA-AMINOBUTYRIC ACID TYPE B RECEPTOR SUBUNIT 1
6nd4-K	2.5	12.6	56	123	9	ETS RRNA;
5vhs-E	2.5	3.5	53	313	13	26S PROTEASOME REGULATORY SUBUNIT 7;
1kd8-A	2.5	0.6	35	35	3	GCN4 ACID BASE HETERODIMER ACID-D12IA16V;
4wlp-B	2.5	12.9	64	114	6	UBIQUITIN CARBOXYL-TERMINAL HYDROLASE ISOZYME L5;
6gu1-A	2.5	2.6	45	55	7	SECRETED RXLR EFFECTOR PEPTIDE PROTEIN, PUTATIVE;
4fm3-C	2.5	2.6	53	96	4	UNCHARACTERIZED HYPOTHETICAL PROTEIN;
6rqf-F	2.5	0.6	36	36	17	CYTOCHROME B6;
1j5b-A	2.5	1.6	37	37	8	ANTIFREEZE PROTEIN TYPE 1 ANALOGUE;
5jvr-F	2.5	5	53	75	8	CHIMERA PROTEIN OF MOUSE KIF3A,FRUIT FLY KINESIN-
2l5g-B	2.4	2.3	42	42	10	G PROTEIN PATHWAY SUPPRESSOR 2;
5ep6-B	2.4	4.4	42	46	12	5-AZACYTIDINE-INDUCED PROTEIN 2;
5fv8-A	2.4	1.2	36	36	8	FOSW;
2qdq-A	2.4	0.7	34	34	6	TALIN-1;
3s84-B	2.4	10.6	74	241	11	APOLIPOPROTEIN A-IV;
6c0f-b	2.4	3.3	58	242	10	SACCHAROMYCES CEREVISIAE S288C 35S PRE-RIBOSOMAL
1jek-B	2.4	0.8	34	34	3	ENV POLYPROTEIN;
1bb1-A	2.4	0.6	34	34	6	DESIGNED, THERMOSTABLE HETEROTRIMERIC COILED
1tii-C	2.4	1.4	36	36	11	HEAT LABILE ENTEROTOXIN TYPE IIB;
1a92-A	2.4	2.8	42	50	10	DELTA ANTIGEN;
6jqk-C	2.4	0.8	34	34	9	N36;
4v19-2	2.4	8.3	56	178	7	MITORIBOSOMAL PROTEIN BL27M, MRPL27;
4u1e-B	2.4	1.6	39	47	13	EUKARYOTIC TRANSLATION INITIATION FACTOR 3 SUBUNI
4kxr-A	2.4	2	49	85	10	PE25;
6qj3-A	2.4	5.8	73	980	11	CONDENSIN COMPLEX SUBUNIT 1,CONDENSIN COMPLEX SUB
1q90-M	2.4	0.7	34	34	6	APOCYTOCHROME F;
2qfa-C	2.4	2.5	42	45	5	BACULOVIRAL IAP REPEAT-CONTAINING PROTEIN 5;
1ce0-B	2.4	1.4	36	36	14	PROTEIN (LEUCINE ZIPPER MODEL H38-P1);
2z2t-D	2.4	0.6	34	34	6	GP41 FRAGMENT N36;
5jx1-A	2.4	1.1	43	64	7	CHIMERA PROTEIN OF KINESIN-LIKE PROTEIN KIF3A AND
2py8-C	2.3	8.4	63	123	5	HYPOTHETICAL PROTEIN RBCX;
3tul-A	2.3	2.3	41	136	7	CELL INVASION PROTEIN SIPB;
3cqc-A	2.3	3.7	57	247	4	NUCLEAR PORE COMPLEX PROTEIN NUP107;
2fyz-F	2.3	1.3	36	36	17	FUSION GLYCOPROTEIN F0;
2vrz-A	2.3	2.4	53	98	11	VIRULENCE FACTOR ESXA;
6rd4-8	2.3	7.7	59	88	3	ASA-10: POLYTOMELLA F-ATP SYNTHASE ASSOCIATED SUB
4i0x-F	2.3	1.6	38	85	3	ESAT-6-LIKE PROTEIN MAB_3112;
5fwl-E	2.3	3.1	57	259	7	HEAT SHOCK PROTEIN HSP 90 BETA;
4cti-D	2.3	1.9	54	222	0	OSMOLARITY SENSOR PROTEIN ENVZ, AF1503;
6oua-H	2.3	3	58	131	17	INNER KINETOCHORE SUBUNIT CTF3;
2r9i-A	2.3	3.5	47	72	0	PUTATIVE PHAGE CAPSID PROTEIN;
6n7p-H	2.3	11.5	49	105	0	U1 SMALL NUCLEAR RIBONUCLEOPROTEIN 70 KDA HOMOLOG
5yi4-A	2.2	8.4	46	145	0	DISRUPTED IN SCHIZOPHRENIA 1 HOMOLOG,NUCLEAR DIST
3sjb-D	2.2	2.9	48	72	15	ATPASE GET3;
6fkf-g	2.2	1.7	77	321	13	ATP SYNTHASE SUBUNIT ALPHA, CHLOROPLASTIC;
2rmf-A	2.2	2.1	39	40	8	UROCORTIN;
1hgv-A	2.2	3	46	46	2	PH75 INOVIRUS MAJOR COAT PROTEIN;
3b8o-A	2.1	1.7	64	221	6	LIPOPOLYSACCHARIDE BIOSYNTHESIS PROTEIN WZZE;
