## Supplemental Table 2 for "Structural characterisation of KKT4, an unconventional microtubule-binding kinetochore protein"

### Sheet: Leishmania_DALI
DALI search for Leishmania mexicana KKT4 184–284
Chain	Z	rmsd	lali	nres	%id	PDB Description
2xzr-A	7.9	3.7	108	108	8	IMMUNOGLOBULIN-BINDING PROTEIN EIBD;
6uui-C	7.7	4.4	107	107	16	KERATIN, TYPE II CYTOSKELETAL 1;
6e2j-B	7.7	3.8	104	104	8	KERATIN, TYPE II CYTOSKELETAL 1;
6f62-A	7.6	2.8	105	105	8	SYNAPTONEMAL COMPLEX PROTEIN 1;
6e2j-A	7.6	3	107	107	11	KERATIN, TYPE II CYTOSKELETAL 1;
1d7m-A	7.4	3.5	101	101	7	CORTEXILLIN I;
6fkh-b	7.4	3	110	161	7	ATP SYNTHASE SUBUNIT A, CHLOROPLASTIC;
4ytd-B	7.4	2.7	99	99	7	PROTEIN BICAUDAL D HOMOLOG 1;
6mi3-B	7.4	2.7	109	124	9	NF-KB ESSENTIAL MODULATOR,NF-KAPPA-B ESSENTIAL MO
2wpq-A	7.4	4.3	99	99	2	TRIMERIC AUTOTRANSPORTER ADHESIN FRAGMENT;
6bl7-A	7.3	3.3	99	99	10	PROTEIN STU2;
4zry-A	7.3	3.2	109	110	11	KERATIN, TYPE I CYTOSKELETAL 10;
2qa7-C	7.3	2.7	102	102	12	HUNTINGTIN-INTERACTING PROTEIN 1;
4rfx-C	7.3	4	101	101	11	DYNACTIN SUBUNIT 1;
2no2-A	7.3	3.9	102	102	6	HUNTINGTIN-INTERACTING PROTEIN 1;
3mqb-A	7.3	2.5	108	109	7	BONE MARROW STROMAL ANTIGEN 2;
4qkw-A	7.3	4.5	101	101	6	MUSCLE-RELATED COILED-COIL PROTEIN;
3u1c-A	7.3	3	101	101	11	TROPOMYOSIN ALPHA-1 CHAIN;
6u0u-A	7.3	4	108	113	9	TUBULIN ALPHA CHAIN;
4ll8-E	7.2	2.7	110	119	6	MYOSIN-4;
3q8t-B	7.1	2.8	95	95	11	BECLIN-1;
5oag-A	7.1	2.8	98	98	10	RAB-3A-INTERACTING PROTEIN;
6vq6-M	7.1	6.7	107	114	6	ATPASE H+-TRANSPORTING V1 SUBUNIT A;
6abo-A	7.1	2.7	100	213	7	DNA REPAIR PROTEIN XRCC4;
6ign-A	7.1	4.2	109	123	10	KINESIN-1 HEAVY CHAIN;
3o0z-D	7	3	103	160	6	RHO-ASSOCIATED PROTEIN KINASE 1;
5d80-G	7	4	103	223	7	V-TYPE PROTON ATPASE CATALYTIC SUBUNIT A;
2qih-B	7	3.6	109	137	5	PROTEIN USPA1;
3u59-B	7	2.5	101	101	13	TROPOMYOSIN BETA CHAIN;
6ofp-B	7	2.3	92	92	8	PROTEIN BICAUDAL D HOMOLOG 2;
6qp4-A	6.9	3.6	109	157	6	USPA1;
6gap-A	6.9	5	110	218	5	OUTER CAPSID PROTEIN SIGMA-1;
4f61-I	6.9	3	109	234	9	TUBULIN ALPHA CHAIN;
3ryc-E	6.9	2.4	102	136	5	TUBULIN ALPHA CHAIN;
6fkf-p	6.8	4.6	110	143	9	ATP SYNTHASE SUBUNIT ALPHA, CHLOROPLASTIC;
6r0z-I	6.8	4.9	103	103	11	V-TYPE ATP SYNTHASE ALPHA CHAIN;
6dd8-A	6.8	3.6	109	131	12	SYNAPTONEMAL COMPLEX PROTEIN 3;
6jfv-D	6.8	2.7	98	98	15	KERATIN, TYPE I CYTOSKELETAL 14;
1x79-B	6.7	3.1	90	90	11	ADP-RIBOSYLATION FACTOR BINDING PROTEIN GGA1;
5wsu-D	6.7	1.7	91	91	10	CALMODULIN;
5k7b-B	6.7	3.9	91	91	12	BECLIN-2;
4o9b-C	6.7	4.2	92	92	12	STROMAL INTERACTION MOLECULE 1;
6jfv-A	6.7	2.4	93	93	16	KERATIN, TYPE I CYTOSKELETAL 14;
5app-B	6.7	5.2	105	128	10	GENERAL CONTROL PROTEIN GCN4, OUTER MEMBRANE PROT
3s4r-B	6.7	2.4	91	91	7	VIMENTIN;
5cff-B	6.6	2.7	88	88	16	MIRANDA;
6j6g-c	6.5	8.4	108	436	3	PRE-MRNA-SPLICING FACTOR 8;
3a7p-A	6.5	3.3	88	88	11	AUTOPHAGY PROTEIN 16;
4zqa-A	6.5	3.2	86	86	14	SIN3 HISTONE DEACETYLASE COREPRESSOR COMPLEX COMP
4cpc-G	6.5	2.5	110	152	10	SYNAPTONEMAL COMPLEX PROTEIN 3;
2oto-B	6.5	3.7	110	138	11	M PROTEIN;
6h9l-B	6.5	3.9	107	129	9	UNCHARACTERIZED PROTEIN;
6ap0-B	6.5	2.4	88	88	9	CASP8-ASSOCIATED PROTEIN 2;
3mq9-A	6.5	6.2	98	454	9	BONE MARROW STROMAL ANTIGEN 2 FUSED TO MALTOSE-BI
2efr-A	6.5	3.6	110	155	8	GENERAL CONTROL PROTEIN GCN4 AND TROPOMYOSIN 1 AL
4xa3-A	6.5	2.4	108	142	7	GP7-MYH7(1361-1425)-EB1 CHIMERA PROTEIN;
6id0-L	6.4	6.1	104	475	7	PRE-MRNA-PROCESSING-SPLICING FACTOR 8;
6lth-O	6.4	2.8	90	325	9	TRANSCRIPTION ACTIVATOR BRG1;
5oi7-A	6.4	3.3	88	88	7	CENTROSOMAL PROTEIN OF 85 KDA;
2b9c-B	6.4	2.7	100	142	7	STRIATED-MUSCLE ALPHA TROPOMYOSIN;
6icz-L	6.4	6.6	103	454	4	PROTEIN MAGO NASHI HOMOLOG 2;
5jxc-A	6.3	3.2	86	86	6	RAS/RAP GTPASE-ACTIVATING PROTEIN SYNGAP;
6gao-B	6.3	4	109	225	13	OUTER CAPSID PROTEIN SIGMA-1;
3fwc-F	6.3	2.5	84	84	6	CELL DIVISION CONTROL PROTEIN 31;
2xnx-M	6.3	4.6	105	107	10	FIBRINOGEN ALPHA CHAIN;
3oja-B	6.3	3.9	107	534	16	LEUCINE-RICH IMMUNE MOLECULE 1;
5cws-C	6.3	2.5	91	169	14	SAB-158 FAB LIGHT CHAIN;
3lj5-A	6.3	4.3	109	692	5	PORTAL PROTEIN;
4bl6-C	6.3	4.8	86	86	8	PROTEIN BICAUDAL D;
5bu8-A	6.3	6.6	97	199	12	DNA STABILIZATION PROTEIN;
6uxw-A	6.2	2.9	95	778	8	HISTONE H3.2;
5dfz-D	6.2	4	110	341	6	VACUOLAR PROTEIN SORTING-ASSOCIATED PROTEIN 38;
6oqa-G	6.2	3.4	87	87	8	PEPTIDYL-PROLYL CIS-TRANS ISOMERASE FKBP1A;
3dtp-B	6.2	6.5	107	940	10	MYOSIN 2 HEAVY CHAIN CHIMERA OF SMOOTH AND CARDIA
3ni0-A	6.2	4	92	95	10	BONE MARROW STROMAL ANTIGEN 2;
4h22-B	6.1	2.8	83	83	13	LEUCINE-RICH REPEAT FLIGHTLESS-INTERACTING PROTEI
2ocy-A	6.1	6.5	109	149	9	RAB GUANINE NUCLEOTIDE EXCHANGE FACTOR SEC2;
5gai-B	6.1	4.4	106	721	8	PORTAL PROTEIN;
4wij-B	6.1	2.3	97	301	7	SPLICING FACTOR, PROLINE- AND GLUTAMINE-RICH;
1c1g-A	6.1	3.5	97	284	12	TROPOMYOSIN;
6vq6-I	6.1	2.7	94	225	9	ATPASE H+-TRANSPORTING V1 SUBUNIT A;
5bw9-g	6.1	3.8	87	141	9	V-TYPE PROTON ATPASE CATALYTIC SUBUNIT A;
3vp8-B	6	1.1	80	80	11	GENERAL TRANSCRIPTIONAL COREPRESSOR TUP1;
5hda-A	6	6.8	92	121	4	ZINC FINGER MYND DOMAIN-CONTAINING PROTEIN 11;
6b8h-b	6	9	106	200	9	ATP SYNTHASE SUBUNIT 9, MITOCHONDRIAL;
2v71-A	6	2.7	108	160	6	NUCLEAR DISTRIBUTION PROTEIN NUDE-LIKE 1;
4nqj-A	6	4.2	106	177	6	E3 UBIQUITIN-PROTEIN LIGASE TRIM69;
5djn-C	6	2.5	80	81	10	KINESIN-LIKE PROTEIN;
1gk4-A	6	2.5	79	79	6	VIMENTIN;
5mqf-K	6	6.7	104	191	10	PRE-MRNA-PROCESSING-SPLICING FACTOR 8;
4xa1-B	6	3.7	96	155	14	GP7-MYH7(1173-1238)-EB1 CHIMERA PROTEIN;
6fia-D	5.9	2.6	86	104	9	LINE-1 RETROTRANSPOSABLE ELEMENT ORF1 PROTEIN;
5fiy-A	5.9	2.5	77	78	8	PRKC APOPTOSIS WT1 REGULATOR PROTEIN;
4pxt-A	5.9	3.2	110	163	10	BIPOLAR KINESIN KRP-130;
6dm9-A	5.9	3.2	78	78	5	DHD15_EXTENDED_A;
5lxn-A	5.9	3.1	81	81	9	TRANSFORMING ACIDIC COILED-COIL-CONTAINING PROTEI
3bas-B	5.9	4.6	84	87	6	MYOSIN HEAVY CHAIN, STRIATED MUSCLE/GENERAL CONTR
5xis-D	5.9	3.6	82	82	7	E3 UBIQUITIN-PROTEIN LIGASE RNF168;
4ll7-A	5.9	2.6	89	94	4	SWI5-DEPENDENT HO EXPRESSION PROTEIN 3;
5ijn-H	5.9	3.7	94	169	11	NUCLEAR PORE COMPLEX PROTEIN NUP155;
2nps-C	5.8	2.8	79	79	4	VESICLE-ASSOCIATED MEMBRANE PROTEIN 4;
5d3a-A	5.8	3.6	82	82	10	KINESIN-LIKE PROTEIN KIF21A;
3oja-A	5.8	5.9	106	482	8	LEUCINE-RICH IMMUNE MOLECULE 1;
6hk9-B	5.8	1.9	77	78	6	TESTIS-EXPRESSED PROTEIN 12;
3ghg-B	5.8	3.5	110	401	11	FIBRINOGEN ALPHA CHAIN;
2ch7-A	5.7	5	109	309	8	METHYL-ACCEPTING CHEMOTAXIS PROTEIN;
4wy4-C	5.7	2.2	78	78	5	VESICLE-ASSOCIATED MEMBRANE PROTEIN 8;
6oqr-X	5.7	3.8	108	156	8	ATP SYNTHASE SUBUNIT DELTA;
1nyh-A	5.7	3.1	76	76	8	REGULATORY PROTEIN SIR4;
6dm9-B	5.7	2.1	75	75	16	DHD15_EXTENDED_A;
6ano-A	5.7	2.4	75	75	5	CASP8-ASSOCIATED PROTEIN 2;
2jee-A	5.6	2.8	78	78	15	CELL DIVISION PROTEIN ZAPB;
5nbn-G	5.6	4.8	86	86	2	ACTIN-RELATED PROTEIN 4;
3v6i-A	5.6	2.8	90	186	16	V-TYPE ATP SYNTHASE SUBUNIT E;
5cws-D	5.6	3.1	85	180	12	SAB-158 FAB LIGHT CHAIN;
4gkw-A	5.6	3.4	109	158	9	SPINDLE ASSEMBLY ABNORMAL PROTEIN 6;
6j9r-B	5.6	3.9	98	126	6	BRAIN TUMOR PROTEIN;
3iv1-A	5.6	1.9	77	78	12	TUMOR SUSCEPTIBILITY GENE 101 PROTEIN;
4mvd-B	5.6	3.2	98	253	11	CHOLINE-PHOSPHATE CYTIDYLYLTRANSFERASE A;
3vem-C	5.6	2.9	79	83	8	HELICASE PROTEIN MOM1;
4yto-B	5.6	5.1	85	97	8	SYNAPTONEMAL COMPLEX PROTEIN 1;
6otn-C	5.6	2.2	75	75	9	TROPOMYOSIN ALPHA-3 CHAIN;
3vp9-B	5.6	3.5	77	77	8	GENERAL TRANSCRIPTIONAL COREPRESSOR TUP1;
5wq4-F	5.6	3.1	76	76	7	UBIQUITIN;
5jst-B	5.6	6.9	87	432	7	MALTOSE-BINDING PERIPLASMIC PROTEIN,MITOCHONDRIAL
6yip-A	5.5	1.2	71	71	6	KINESIN-LIKE PROTEIN KIF20A;
6abo-B	5.5	3	77	77	12	DNA REPAIR PROTEIN XRCC4;
4qkv-A	5.5	2.4	86	101	10	POLYMERASE I AND TRANSCRIPT RELEASE FACTOR;
2p22-A	5.5	4.2	90	168	10	SUPPRESSOR PROTEIN STP22 OF TEMPERATURE-SENSITIVE
5h07-D	5.5	2.7	78	78	8	POLYUBIQUITIN-C;
1x8y-A	5.5	2.6	74	74	15	LAMIN A/C;
3zx6-A	5.4	4.3	100	303	5	HAMP, METHYL-ACCEPTING CHEMOTAXIS PROTEIN I;
6oei-A	5.4	3	87	243	13	SPINDLE POLE BODY COMPONENT SPC42,SIGMA-54-DEPEND
6eun-A	5.4	2.2	90	147	9	ADHESIN;
6qle-Q	5.4	9.3	93	224	10	CENTRAL KINETOCHORE SUBUNIT MCM16,CENTRAL KINETOC
3b5n-C	5.4	3.2	70	70	4	SYNAPTOBREVIN HOMOLOG 1;
5xau-E	5.4	1.9	72	72	13	LAMININ SUBUNIT ALPHA-5;
3trt-A	5.4	2.5	75	75	12	VIMENTIN;
3htk-B	5.4	2.7	73	73	10	STRUCTURAL MAINTENANCE OF CHROMOSOMES PROTEIN 5;
4c46-C	5.4	2	74	74	11	GENERAL CONTROL PROTEIN GCN4, GENERAL CONTROL PRO
5wjb-B	5.4	1.5	87	122	7	CAPSID ASSEMBLY SCAFFOLDING PROTEIN,MYOSIN-7;
6v8o-J	5.4	4.9	91	115	7	HIGH TEMPERATURE LETHAL PROTEIN 1;
3cvf-C	5.3	2.3	74	74	16	HOMER PROTEIN HOMOLOG 3;
5cj1-A	5.3	2.5	82	98	7	GP7-MYH7-(1526-1571) CHIMERA PROTEIN;
6u0t-A	5.3	4.7	100	136	7	TUBULIN ALPHA CHAIN;
5wlq-A	5.3	3.5	87	104	10	CAPSID ASSEMBLY SCAFFOLDING PROTEIN,MYOSIN-7,MICR
6n6s-D	5.3	1.7	69	69	12	TNFAIP3-INTERACTING PROTEIN 1;
2doq-D	5.3	3.3	82	83	7	CELL DIVISION CONTROL PROTEIN 31;
5hzp-A	5.3	1.6	71	71	11	M PROTEIN, SEROTYPE 49;
5eof-A	5.3	4.1	74	74	11	OPTINEURIN;
6ff7-K	5.3	3	88	213	7	RNA-BINDING MOTIF PROTEIN, X-LINKED 2;
3uf1-D	5.3	2.1	84	112	7	VIMENTIN;
5vpc-B	5.3	2.5	68	68	9	PROTEIN FOSB;
4aj5-B	5.3	10.3	85	87	11	SPINDLE AND KINETOCHORE-ASSOCIATED PROTEIN 1;
5wst-A	5.3	1.3	71	71	11	UNCONVENTIONAL MYOSIN-VIIA;
3ghg-J	5.3	5	110	186	6	FIBRINOGEN ALPHA CHAIN;
3cve-A	5.3	2.1	68	68	6	HOMER PROTEIN HOMOLOG 1;
2ba2-A	5.2	4.1	81	81	9	HYPOTHETICAL UPF0134 PROTEIN MPN010;
6cfz-D	5.2	2.5	72	73	6	ASK1;
4l2w-D	5.2	2.1	68	68	13	RHO-ASSOCIATED PROTEIN KINASE 1;
6uxv-G	5.2	5.9	93	197	4	TRANSCRIPTION REGULATORY PROTEIN SNF2;
4hl8-A	5.2	7.3	103	782	15	MAJOR VAULT PROTEIN;
4dhx-A	5.2	2.4	72	72	6	80 KDA MCM3-ASSOCIATED PROTEIN;
6h9m-A	5.2	4.3	84	94	10	COILED-COIL DOMAIN-CONTAINING PROTEIN 90B, MITOCH
6ewy-A	5.2	4.5	109	201	13	PEPTIDOGLYCAN ENDOPEPTIDASE RIPA;
5vpe-A	5.2	1.5	67	67	3	PROTEIN FOSB;
4n5b-A	5.2	9	79	104	9	PHOSPHOPROTEIN;
3iox-A	5.2	5.1	97	489	13	AGI/II;
1uix-A	5.2	3.1	69	69	14	RHO-ASSOCIATED KINASE;
6k15-H	5.1	4.9	85	393	9	CHROMATIN STRUCTURE-REMODELING COMPLEX SUBUNIT RS
5wwl-N	5.1	6.2	72	155	7	CENTROMERE PROTEIN MIS12;
5kiu-A	5.1	4.9	75	76	8	SELENOPROTEIN S;
5mq4-C	5.1	7.1	87	117	6	PROTEIN KINASE C-BINDING PROTEIN 1;
6v85-C	5.1	3.3	74	74	4	RNA-DIRECTED RNA POLYMERASE L;
6k15-D	5.1	9.2	84	305	7	CHROMATIN STRUCTURE-REMODELING COMPLEX SUBUNIT RS
4aj5-2	5.1	6	88	100	6	SPINDLE AND KINETOCHORE-ASSOCIATED PROTEIN 1;
5dfz-A	5.1	4.5	106	343	7	VACUOLAR PROTEIN SORTING-ASSOCIATED PROTEIN 38;
3k29-A	5.1	4.2	99	162	6	PUTATIVE UNCHARACTERIZED PROTEIN;
6obi-A	5.1	2.1	68	68	12	MYOSIN-VI;
3tyy-A	5.1	3.1	74	75	16	LAMIN-B1;
4w7y-A	5.1	1.3	64	64	9	B-CELL RECEPTOR-ASSOCIATED PROTEIN 29;
1l4a-C	5.1	3.7	73	73	14	SYNAPTOBREVIN;
5tby-A	5.1	4.9	99	954	8	MYOSIN-7;
3b5n-B	5.1	2.7	69	69	14	SYNAPTOBREVIN HOMOLOG 1;
4xa1-D	5.1	7.1	94	122	5	GP7-MYH7(1173-1238)-EB1 CHIMERA PROTEIN;
5m88-A	5.1	2.1	66	121	11	CORE;
5toh-B	5	3.2	70	70	7	POLYMERASE COFACTOR VP35;
5omb-C	5	9.5	89	98	7	REPLICATION FACTOR A PROTEIN 1;
5gmk-t	5	7.4	87	156	2	PRE-MRNA-SPLICING FACTOR 8;
1wt6-B	5	2.5	67	67	15	MYOTONIN-PROTEIN KINASE;
1gmj-A	5	1.6	65	65	6	ATPASE INHIBITOR;
3qh9-A	5	1.9	66	66	12	LIPRIN-BETA-2;
5zuv-A	5	2.8	86	130	6	SPIKE GLYCOPROTEIN,INHIBITOR EK1;
2w83-C	5	2.9	67	67	10	ADP-RIBOSYLATION FACTOR 6;
3n7n-B	5	3.3	84	164	7	MONOPOLIN COMPLEX SUBUNIT CSM1;
5mw9-A	5	3.1	66	66	12	CENTROSOMIN;
6iak-F	5	3.2	71	71	10	UNCHARACTERIZED PROTEIN;
6v92-R	5	4.9	86	325	9	ACTIN-RELATED PROTEIN 7;
4e61-A	5	2.1	68	91	0	PROTEIN BIM1;
4n21-C	5	3.2	85	124	8	GP2 ECTODOMAIN;
6m3w-A	5	34.2	96	344	6	SPIKE GLYCOPROTEIN;
2wz7-B	5	2.6	67	67	12	UNCHARACTERIZED PROTEIN YBGF;
6exn-O	5	17.6	87	320	10	U2 SNRNA;
2yo3-B	5	6.6	89	258	4	GENERAL CONTROL PROTEIN GCN4, PUTATIVE INNER MEMB
6ltj-I	5	10.1	93	551	5	HISTONE H3.3;
4li0-C	5	2.9	69	69	9	RAS-RELATED PROTEIN RAB-8A;
5cj4-C	5	2.4	88	197	7	XRCC4-MYH7-(1562-1622) CHIMERA PROTEIN;
4dt0-A	5	5.2	94	181	6	V-TYPE ATP SYNTHASE SUBUNIT E;
5lob-F	5	4.1	82	88	6	RABPHILIN-3A;
6irb-A	5	4.9	86	211	7	1-PHOSPHATIDYLINOSITOL 4,5-BISPHOSPHATE PHOSPHODI
4wy4-A	5	3.3	64	64	5	VESICLE-ASSOCIATED MEMBRANE PROTEIN 8;
2nps-B	5	1.9	68	68	7	VESICLE-ASSOCIATED MEMBRANE PROTEIN 4;
1m1j-D	4.9	3.5	99	194	6	FIBRINOGEN ALPHA SUBUNIT;
4cg4-A	4.9	2.1	80	376	6	PYRIN;
5lsk-D	4.9	9	94	178	10	PROTEIN MIS12 HOMOLOG;
5nvu-A	4.9	6.4	110	3169	0	DYNEIN MOTOR DOMAIN;
6cfz-C	4.9	2.7	70	79	6	ASK1;
4n78-E	4.9	2.3	66	67	5	CYTOPLASMIC FMR1-INTERACTING PROTEIN 1;
5c9n-A	4.9	1.4	64	64	9	GEMININ COILED-COIL DOMAIN-CONTAINING PROTEIN 1;
5apt-B	4.9	3.7	70	70	10	GENERAL CONTROL PROTEIN GCN4;
6lth-N	4.9	3.4	87	261	8	TRANSCRIPTION ACTIVATOR BRG1;
6gbq-A	4.9	3	70	70	10	POLYMERASE COFACTOR VP35;
2wt7-A	4.9	1.6	63	63	3	PROTO-ONCOGENE PROTEIN C-FOS;
6gbo-A	4.8	4.7	73	73	15	POLYMERASE COFACTOR VP35;
2n9b-A	4.8	3.9	68	69	6	UNCONVENTIONAL MYOSIN-X, GENERAL CONTROL PROTEIN
3q0x-A	4.8	13.9	80	206	6	CENTRIOLE PROTEIN;
2h8n-A	4.8	2.1	68	68	7	HISTONE DEACETYLASE 4;
3m0d-C	4.8	2.6	63	63	2	TNF RECEPTOR-ASSOCIATED FACTOR 2;
4wy4-D	4.8	3.1	64	64	9	VESICLE-ASSOCIATED MEMBRANE PROTEIN 8;
2gv5-C	4.8	3.1	73	73	12	CELL DIVISION CONTROL PROTEIN 31;
2wty-B	4.8	2.5	77	97	10	TRANSCRIPTION FACTOR MAFB;
3b5n-D	4.8	3.6	64	64	9	SYNAPTOBREVIN HOMOLOG 1;
4xa6-A	4.8	5	93	168	6	GP7-MYH7(1777-1855)-EB1 CHIMERA PROTEIN;
5wlz-C	4.8	3	85	206	5	DNA REPAIR PROTEIN XRCC4,MYOSIN-7;
5lqx-V	4.8	4.2	88	154	5	ATP SYNTHASE SUBUNIT F;
4bry-B	4.8	3.1	69	69	7	GEMININ;
1wyy-A	4.8	4.8	84	126	7	E2 GLYCOPROTEIN;
3pp5-A	4.8	2.2	63	63	8	BRK1;
3b5n-A	4.8	2.8	61	61	8	SYNAPTOBREVIN HOMOLOG 1;
4jzl-A	4.8	1.3	62	62	16	B-CELL RECEPTOR-ASSOCIATED PROTEIN 31;
5gmk-q	4.8	15.8	83	387	5	PRE-MRNA-SPLICING FACTOR 8;
6ppb-l	4.7	6.1	82	83	7	CAPSID VERTEX COMPONENT 1;
5ed9-B	4.7	3.4	72	72	7	SUN DOMAIN-CONTAINING PROTEIN 2;
4m3l-A	4.7	1.2	60	60	3	E3 UBIQUITIN-PROTEIN LIGASE TRIM63;
5d60-B	4.7	2	61	61	18	PUTATIVE TRANSCRIPTION FACTOR;
4nad-A	4.7	5.5	88	133	8	REGULATION OF NUCLEAR PRE-MRNA DOMAIN-CONTAINING
3zdo-F	4.7	2.8	65	65	5	PHOSPHOPROTEIN;
4r3z-A	4.7	2.6	71	76	6	AMINOACYL TRNA SYNTHASE COMPLEX-INTERACTING MULTI
3j9t-H	4.7	3.5	86	105	7	V-TYPE PROTON ATPASE SUBUNIT D;
2v4h-A	4.7	1.8	77	98	9	NF-KAPPA-B ESSENTIAL MODULATOR;
4c47-A	4.7	8.2	80	191	9	INNER MEMBRANE LIPOPROTEIN;
3m0d-A	4.7	2.7	63	63	14	TNF RECEPTOR-ASSOCIATED FACTOR 2;
6fln-B	4.7	2.9	87	367	6	E3 UBIQUITIN/ISG15 LIGASE TRIM25;
6qaj-B	4.7	10.6	97	441	4	ENDOLYSIN,TRANSCRIPTION INTERMEDIARY FACTOR 1-BET
3lt6-F	4.7	2.9	63	63	14	ADHESIN YADA;
5opt-P	4.7	6.3	95	249	11	ACTIVATED PROTEIN KINASE C RECEPTOR, PUTATIVE;
5cj0-A	4.7	4.7	83	201	7	XRCC4-MYH7-(1631-1692) CHIMERA PROTEIN;
3c9i-B	4.7	7.6	101	242	7	TAIL NEEDLE PROTEIN GP26;
6ejn-D	4.7	1.7	61	61	10	KINESIN LIGHT CHAIN 2;
5mqf-H	4.7	3.2	73	135	5	PRE-MRNA-PROCESSING-SPLICING FACTOR 8;
2nps-D	4.6	2.3	62	63	6	VESICLE-ASSOCIATED MEMBRANE PROTEIN 4;
6ian-A	4.6	28.6	90	306	9	INTRAFLAGELLAR TRANSPORT PROTEIN 74;
1gd2-E	4.6	3.1	65	65	5	DNA (5'-
6sbz-D	4.6	8.8	78	104	8	CLATHRIN HEAVY CHAIN;
5ajs-B	4.6	1.9	64	64	13	THAP DOMAIN-CONTAINING PROTEIN 11;
5jvp-B	4.6	4.7	68	90	9	CHIMERA PROTEIN OF CENTROMERE-ASSOCIATED PROTEIN
4wpx-B	4.6	9	74	81	9	CELL DIVISION CONTROL PROTEIN 31-LIKE PROTEIN;
1s1c-Y	4.6	3.3	70	70	11	TRANSFORMING PROTEIN RHOA;
1m1j-B	4.6	4.9	95	402	5	FIBRINOGEN ALPHA SUBUNIT;
1h88-B	4.6	4.2	70	71	13	CCAAT/ENHANCER BINDING PROTEIN BETA;
5xau-C	4.6	4.4	70	70	4	LAMININ SUBUNIT ALPHA-5;
6iqe-A	4.6	1.3	59	59	12	PROHIBITIN-2;
4lin-A	4.6	4	96	289	11	TAIL NEEDLE PROTEIN GP26;
3gn4-A	4.6	2.9	88	129	9	MYOSIN-VI;
4g2k-A	4.6	2.1	76	110	9	GENERAL CONTROL PROTEIN GCN4, ENVELOPE GLYCOPROTE
6lxt-C	4.6	2.9	77	117	5	2019-NCOV S2 SUBUNIT,2019-NCOV S2 SUBUNIT;
2fyz-E	4.6	1.7	61	62	11	FUSION GLYCOPROTEIN F0;
1sfc-D	4.6	4.2	68	74	7	PROTEIN (SYNAPTOBREVIN 2);
4eot-A	4.6	2.5	73	92	7	TRANSCRIPTION FACTOR MAFA;
5omd-A	4.6	1.8	61	61	10	DNA DAMAGE CHECKPOINT PROTEIN LCD1;
5dol-B	4.5	2.7	62	62	11	INITIATION-CONTROL PROTEIN YABA;
6icz-X	4.5	4.8	74	92	12	PROTEIN MAGO NASHI HOMOLOG 2;
5tcs-B	4.5	11.6	83	211	4	KINETOCHORE PROTEIN NDC80;
1z56-A	4.5	2.2	75	77	8	LIGASE INTERACTING FACTOR 1;
5chx-A	4.5	3.6	98	210	5	XRCC4-MYH7-1590-1657;
3hnw-A	4.5	2.2	83	128	2	UNCHARACTERIZED PROTEIN;
5ijn-G	4.5	4.6	83	171	6	NUCLEAR PORE COMPLEX PROTEIN NUP155;
6cfz-A	4.5	4.8	66	66	6	ASK1;
3hrn-A	4.5	2.2	63	63	10	TRANSIENT RECEPTOR POTENTIAL (TRP) CHANNEL
6f1t-X	4.5	4.8	110	285	7	ARP1 ACTIN RELATED PROTEIN 1 HOMOLOG A;
3a6m-A	4.5	2.6	89	168	13	PROTEIN GRPE;
1gl2-C	4.5	1.8	59	59	7	ENDOBREVIN;
1env-A	4.5	1.5	77	115	8	HIV-1 ENVELOPE PROTEIN CHIMERA CONSISTING OF A FR
4njl-A	4.5	2.5	81	129	4	S PROTEIN;
2nps-A	4.5	2.3	63	63	13	VESICLE-ASSOCIATED MEMBRANE PROTEIN 4;
1t2k-C	4.5	3.6	62	62	6	31-MER;
6ird-B	4.4	2.9	106	254	6	1-PHOSPHATIDYLINOSITOL 4,5-BISPHOSPHATE PHOSPHODI
6lth-Q	4.4	13.3	75	105	9	TRANSCRIPTION ACTIVATOR BRG1;
4aqr-D	4.4	1.5	57	57	11	CALMODULIN-7;
5mq0-t	4.4	7.9	78	438	8	YEAST UBC4 GENE FOR UBIQUITIN-CONJUGATING ENZYME;
6j5i-b	4.4	5.4	110	209	5	ATP SYNTHASE SUBUNIT ALPHA, MITOCHONDRIAL;
1joc-A	4.4	6	74	123	9	EARLY ENDOSOMAL AUTOANTIGEN 1;
4i1l-A	4.4	2.1	62	62	6	FORKHEAD BOX PROTEIN P3;
4orh-H	4.4	3.3	75	142	5	UBIQUITIN-CONJUGATING ENZYME E2 VARIANT 2;
3wmi-A	4.4	1.6	57	57	7	EIAV GP45 WILD TYPE;
4ke2-A	4.4	2	86	196	12	TYPE I HYPERACTIVE ANTIFREEZE PROTEIN;
3p8c-D	4.4	10.5	79	204	8	CYTOPLASMIC FMR1-INTERACTING PROTEIN 1;
6cfz-B	4.4	4.8	65	65	6	ASK1;
4yv4-C	4.4	1.3	57	57	2	SPINDLE ASSEMBLY ABNORMAL PROTEIN 5;
2xv5-A	4.4	1.8	57	57	0	LAMIN-A/C;
3jb9-i	4.4	6	88	161	6	PRE-MRNA-SPLICING FACTOR SPP42;
2wvr-B	4.4	5.7	71	74	14	GEMININ;
4efa-E	4.3	5.4	87	225	7	V-TYPE PROTON ATPASE SUBUNIT C;
3htk-A	4.3	1.9	60	60	3	STRUCTURAL MAINTENANCE OF CHROMOSOMES PROTEIN 5;
6qld-U	4.3	7.4	78	171	3	INNER KINETOCHORE SUBUNIT MIF2;
5i50-B	4.3	7.2	79	96	10	MYC PROTO-ONCOGENE PROTEIN;
4om3-D	4.3	4.8	78	122	8	TRANSDUCIN-LIKE ENHANCER PROTEIN 1;
5t58-B	4.3	10	85	190	8	KLLA0F02343P;
4mh6-A	4.3	2.8	87	159	7	PUTATIVE TYPE III SECRETION PROTEIN YSCO;
5mw9-H	4.3	1.9	57	57	19	CENTROSOMIN;
6exn-D	4.3	3.6	78	97	12	U2 SNRNA;
1urq-A	4.3	3	57	57	5	M-TOMOSYN ISOFORM;
4kht-A	4.3	2.8	66	66	8	GP41 HELIX;
3mud-A	4.3	11.5	69	173	7	DNA REPAIR PROTEIN XRCC4,TROPOMYOSIN ALPHA-1 CHAI
3vh7-E	4.3	1.7	56	56	7	ENVELOPE GLYCOPROTEIN GP160;
1gl2-B	4.3	1.7	59	59	8	ENDOBREVIN;
1t2k-D	4.3	1.9	61	61	5	31-MER;
6v8o-K	4.3	5.5	78	109	8	HIGH TEMPERATURE LETHAL PROTEIN 1;
2wss-T	4.3	7.2	78	86	5	ATP SYNTHASE SUBUNIT ALPHA, MITOCHONDRIAL;
1nwq-A	4.3	1.5	60	60	8	5'-
4pxj-C	4.3	2.2	60	61	15	C-JUN-AMINO-TERMINAL KINASE-INTERACTING PROTEIN 3
2guv-A	4.3	1.9	56	56	2	MAJOR OUTER MEMBRANE LIPOPROTEIN;
3e7k-H	4.2	2.2	56	56	7	TRPM7 CHANNEL;
4rh7-A	4.2	5.4	101	3005	6	GREEN FLUORESCENT PROTEIN/CYTOPLASMIC DYNEIN 2 HE
5oqm-h	4.2	3.7	80	131	5	DNA-DIRECTED RNA POLYMERASE II SUBUNIT RPB1;
2p2u-B	4.2	5.7	68	153	9	HOST-NUCLEASE INHIBITOR PROTEIN GAM, PUTATIVE;
6jn2-B	4.2	8.4	66	67	6	PROTEIN AF-10;
3cl3-D	4.2	1.4	59	59	15	ORF K13;
3ajw-A	4.2	2.7	81	134	7	FLAGELLAR FLIJ PROTEIN;
6kn7-a	4.2	10.4	68	138	12	ACTIN, ALPHA SKELETAL MUSCLE;
5c3l-B	4.2	4.2	85	124	7	NUP54;
3f1i-H	4.1	5.3	74	98	8	HEPATOCYTE GROWTH FACTOR-REGULATED TYROSINE KINAS
5m48-A	4.1	3.7	73	114	7	REGULATOR OF TY1 TRANSPOSITION PROTEIN 103;
2n64-A	4.1	6.1	70	75	4	SH3 DOMAIN-CONTAINING KINASE-BINDING PROTEIN 1;
2zxx-B	4.1	4.6	71	78	10	GEMININ;
5odw-D	4.1	3.1	66	198	6	FERRIPYOVERDINE RECEPTOR;
1gl2-D	4.1	2	54	54	9	ENDOBREVIN;
4wy4-B	4.1	2.4	58	58	9	VESICLE-ASSOCIATED MEMBRANE PROTEIN 8;
4bhv-D	4.1	1.6	58	58	14	PHOSPHOPROTEIN;
6fai-G	4.1	4.7	68	232	16	40S RIBOSOMAL PROTEIN S27-A;
4ox0-B	4	16	73	95	7	DEVELOPMENTAL PROTEIN SEPALLATA 3;
6cfz-I	4	10.1	75	106	8	ASK1;
6gmh-Q	4	2.5	81	884	5	RPB1;
5mg8-A	4	2.6	60	282	10	STRUCTURAL MAINTENANCE OF CHROMOSOMES PROTEIN 5;
6tda-L	4	13.4	88	596	3	HISTONE H3.2;
2x7r-C	4	3.3	58	58	5	TRANSMEMBRANE PROTEIN GP41;
5fcn-A	4	3.9	54	54	9	CENTROSOMAL PROTEIN OF 135 KDA;
5eyo-C	4	6	71	88	4	PROTEIN MAX;
2b9b-B	4	10.6	75	482	5	FUSION GLYCOPROTEIN F0;
4eij-A	4	3.9	61	63	8	P PROTEIN;
6oit-F	4	7.3	67	342	10	PROTEIN RDM1;
2efl-A	4	3.3	107	281	8	FORMIN-BINDING PROTEIN 1;
6c0f-8	4	3.5	65	98	3	SACCHAROMYCES CEREVISIAE S288C 35S PRE-RIBOSOMAL
6od2-A	4	1.8	53	53	8	SPINDLE POLE BODY COMPONENT SPC42;
1kql-A	4	1.5	55	55	11	FUSION PROTEIN OF AND STRIATED MUSCLE ALPHA-TROPO
3h7x-A	4	2.3	56	57	7	ADHESIN YADA;
1l4a-A	4	3.8	63	66	6	SYNAPTOBREVIN;
3jb9-U	4	6.5	68	430	9	PRE-MRNA-SPLICING FACTOR SPP42;
4iff-C	4	2.5	66	82	11	FUSION OF PHAGE PHI29 GP7 PROTEIN AND CELL DIVISI
5b83-F	4	2.5	59	59	8	TETRA UBIQUITIN;
5n9j-D	4	11.7	73	135	5	MEDIATOR OF RNA POLYMERASE II TRANSCRIPTION SUBUN
4jol-A	3.9	2.4	58	60	10	PROTEIN CBFA2T1;
3swf-B	3.9	2.8	56	58	13	CGMP-GATED CATION CHANNEL ALPHA-1;
5cx2-A	3.9	2.6	54	55	17	CORONIN;
4mt8-A	3.9	2.7	70	100	13	ETHYLENE RESPONSE SENSOR 1;
6cfz-F	3.9	6.4	59	59	5	ASK1;
5wkq-A	3.9	3.4	85	166	8	INVASIN IPAB;
3eff-K	3.9	3.4	79	139	6	FAB;
5yfp-F	3.9	6.1	97	725	2	EXOCYST COMPLEX COMPONENT SEC3;
5y06-A	3.9	11.2	92	235	7	MSMEG_4306;
5gna-B	3.9	2.6	56	56	5	FLAGELLAR PROTEIN FLIT;
2ynz-A	3.9	4.7	76	109	7	GENERAL CONTROL PROTEIN GCN4, PUTATIVE INNER MEMB
5yfp-C	3.9	6.2	85	790	5	EXOCYST COMPLEX COMPONENT SEC3;
6ian-C	3.9	16	95	432	17	INTRAFLAGELLAR TRANSPORT PROTEIN 74;
3uux-D	3.9	3.8	82	135	6	MITOCHONDRIA FISSION 1 PROTEIN;
1eq7-A	3.9	2.3	56	56	14	OUTER MEMBRANE LIPOPROTEIN;
5hmo-A	3.9	1.5	78	131	10	UNCONVENTIONAL MYOSIN-X;
3vr6-G	3.9	2.4	79	176	6	V-TYPE SODIUM ATPASE CATALYTIC SUBUNIT A;
3uia-A	3.9	2	53	53	8	GLYCOPROTEIN 41;
1nhl-A	3.9	2	54	54	13	SYNAPTOSOMAL-ASSOCIATED PROTEIN 23;
3zmf-A	3.9	2.9	80	111	9	GENERAL CONTROL PROTEIN GCN4, PUTATIVE INNER MEMB
1t8z-C	3.9	1.4	51	51	10	MAJOR OUTER MEMBRANE LIPOPROTEIN;
3opc-B	3.8	3.1	70	131	11	UNCHARACTERIZED PROTEIN;
3nmd-A	3.8	2.7	53	53	11	CGMP DEPENDENT PROTEIN KINASE;
1n73-C	3.8	4.5	71	322	7	FIBRIN ALPHA-1 CHAIN;
5gox-A	3.8	7.2	76	181	12	DNA REPAIR PROTEIN RAD50;
1ezj-A	3.8	2.4	72	114	7	NUCLEOCAPSID PHOSPHOPROTEIN;
5vhi-C	3.8	8.9	70	350	9	26S PROTEASOME REGULATORY SUBUNIT 7;
3wuv-Q	3.8	2.7	57	62	4	CENTROSOMAL PROTEIN OF 55 KDA;
1no4-A	3.8	3.7	62	77	6	HEAD MORPHOGENESIS PROTEIN;
2e50-P	3.8	9.8	80	186	1	PROTEIN SET;
2w6a-A	3.8	3	57	61	14	ARF GTPASE-ACTIVATING PROTEIN GIT1;
2yny-A	3.8	3	74	106	9	GENERAL CONTROL PROTEIN GCN4, PUTATIVE INNER MEMB
5lob-G	3.8	4.2	66	71	5	RABPHILIN-3A;
6cko-C	3.7	2.5	50	50	10	PROTEIN AF-10;
1n2d-C	3.7	0.7	48	48	10	MYOSIN LIGHT CHAIN;
4gkg-A	3.7	2	52	52	8	C4-DICARBOXYLATE TRANSPORT SENSOR PROTEIN DCTB;
4pky-E	3.7	1.8	50	50	6	ARYL HYDROCARBON RECEPTOR NUCLEAR TRANSLOCATOR;
1deb-A	3.7	1.9	53	54	11	ADENOMATOUS POLYPOSIS COLI PROTEIN;
1ifk-A	3.7	2.5	51	51	10	INOVIRUS;
4b86-B	3.7	1.3	51	51	14	MALE-SPECIFIC LETHAL 1 HOMOLOG;
3efg-A	3.7	2.1	51	51	12	PROTEIN SLYX HOMOLOG;
4jle-B	3.7	11.8	62	159	11	PHIST;
1gk6-A	3.7	1.8	52	55	13	VIMENTIN;
5oqm-n	3.7	11.3	79	136	3	DNA-DIRECTED RNA POLYMERASE II SUBUNIT RPB1;
6oua-K	3.7	9.3	70	124	9	INNER KINETOCHORE SUBUNIT CTF3;
4v1a-o	3.7	4.6	66	94	5	MITORIBOSOMAL PROTEIN ML37, MRPL37;
4n6j-A	3.7	1	49	49	6	STRIATIN-3;
6cfz-H	3.7	2.6	54	55	2	ASK1;
1ifl-A	3.7	2.5	53	53	4	INOVIRUS;
6v9z-A	3.7	16.4	66	715	9	ABC-TYPE BACTERIOCIN TRANSPORTER;
1ebo-F	3.7	3	77	113	4	EBOLA VIRUS ENVELOPE PROTEIN CHIMERA CONSISTING
1ysa-C	3.7	2.2	56	57	11	DNA (5'-
4kzx-G	3.7	5.3	78	237	4	40S RIBOSOMAL PROTEIN SA;
3a5t-A	3.7	2.4	67	93	13	TRANSCRIPTION FACTOR MAFG;
1jcc-C	3.7	2	52	52	12	MAJOR OUTER MEMBRANE LIPOPROTEIN;
1lwu-B	3.7	8.6	68	315	6	FIBRINOGEN ALPHA-1 CHAIN;
5jeq-A	3.6	5.2	86	227	5	NITRATE/NITRITE SENSOR PROTEIN NARQ;
6gmh-M	3.6	3.1	67	991	6	RPB1;
3l4f-A	3.6	3	60	61	10	RHO GUANINE NUCLEOTIDE EXCHANGE FACTOR 7;
5vr2-A	3.6	1.8	49	50	14	MYOCILIN;
4x01-C	3.6	1.2	49	50	16	DNA BINDING CTP1;
5j9u-G	3.6	10.1	69	297	4	HISTONE ACETYLTRANSFERASE ESA1;
5lnk-q	3.6	11.9	95	140	7	MITOCHONDRIAL COMPLEX I, 51 KDA SUBUNIT;
4r0r-A	3.6	1.2	48	48	6	EBOIZN21;
4p1m-B	3.6	2.4	61	107	10	CELL DIVISION PROTEIN ZAPA;
1dh3-A	3.6	1.9	55	55	7	DNA (5'-
2pjw-V	3.6	5	68	91	6	UNCHARACTERIZED PROTEIN YHL002W;
6mu2-A	3.6	3.3	79	2170	5	INOSITOL 1,4,5-TRISPHOSPHATE RECEPTOR TYPE 1;
5ijn-F	3.6	2.7	77	335	9	NUCLEAR PORE COMPLEX PROTEIN NUP155;
5lsj-A	3.6	9.2	102	199	6	PROTEIN MIS12 HOMOLOG;
5lsj-B	3.6	5.4	97	173	3	PROTEIN MIS12 HOMOLOG;
3hgf-A	3.6	3.8	69	98	7	RHOPTRY PROTEIN FRAGMENT;
2yo2-A	3.6	6	93	160	12	GENERAL CONTROL PROTEIN GCN4, PUTATIVE INNER MEMB
3a5c-G	3.6	3.3	72	129	10	V-TYPE ATP SYNTHASE ALPHA CHAIN;
5sva-T	3.6	4.7	66	91	9	DNA-DIRECTED RNA POLYMERASE II SUBUNIT RPB1;
5wua-E	3.6	2.9	65	1312	9	ATP-SENSITIVE INWARD RECTIFIER POTASSIUM CHANNEL
2knc-B	3.5	4.3	74	79	8	INTEGRIN ALPHA-IIB;
5mpd-U	3.5	9.9	84	298	2	26S PROTEASOME REGULATORY SUBUNIT RPN10;
4cvo-A	3.5	4.4	59	69	5	DNA EXCISION REPAIR PROTEIN ERCC-6;
6rlb-A	3.5	3.3	75	969	13	O6-ALKYLGUANINE-DNA ALKYLTRANSFERASE MUTANT,DYNC2
3he5-A	3.5	1.3	47	47	13	SYNZIP1;
6hu9-i	3.5	2.3	53	55	4	CYTOCHROME B-C1 COMPLEX SUBUNIT 1, MITOCHONDRIAL;
6crd-A	3.5	5.4	67	438	1	TETRABRACHION,NEURAMINIDASE;
4cq4-A	3.5	4.2	77	106	13	ENGINEERED VERSION OF TRANSMEMBRANE RECEPTOR AF15
3he5-B	3.5	1.9	48	48	8	SYNZIP1;
4aj5-T	3.5	5.7	77	110	10	SPINDLE AND KINETOCHORE-ASSOCIATED PROTEIN 1;
5o9z-Q	3.5	6.6	65	75	8	PRE-MRNA-PROCESSING-SPLICING FACTOR 8;
5ca5-A	3.5	16.3	65	248	14	NONO-1;
5lef-C	3.5	1.1	48	49	8	RAS-RELATED PROTEIN RAB-6A;
6he8-H	3.5	3.9	67	390	7	PROTEASOME SUBUNIT ALPHA;
3wuq-A	3.5	6.8	95	263	7	CYTOPLASMIC DYNEIN 1 HEAVY CHAIN 1;
5day-B	3.5	10.7	66	173	5	NAP1-RELATED PROTEIN 1;
5y2h-A	3.4	1.7	48	48	4	NONSTRUCTURAL PROTEIN 4;
4r8g-E	3.4	5.8	77	324	6	UNCONVENTIONAL MYOSIN-IC;
4r4l-C	3.4	2	49	49	12	CGMP-DEPENDENT PROTEIN KINASE 1;
6akl-A	3.4	2.5	50	52	6	SUPPRESSOR OF IKBKE 1;
6akm-A	3.4	1.7	47	47	4	SUPPRESSOR OF IKBKE 1;
3fga-D	3.4	1.6	47	47	6	SERINE/THREONINE-PROTEIN PHOSPHATASE 2A 65 KDA RE
5mg8-B	3.4	2.9	73	264	11	STRUCTURAL MAINTENANCE OF CHROMOSOMES PROTEIN 5;
3zid-A	3.4	5.1	73	360	10	TUBULIN/FTSZ, GTPASE;
6ocf-B	3.4	1.8	49	49	12	TUBULINYL-TYR CARBOXYPEPTIDASE 1;
4cgb-B	3.4	1.7	45	45	13	ECHINODERM MICROTUBULE-ASSOCIATED PROTEIN-LIKE 2;
5o31-Z	3.4	11.6	93	137	4	NADH-UBIQUINONE OXIDOREDUCTASE CHAIN 3;
2qfa-B	3.4	3.9	55	62	9	BACULOVIRAL IAP REPEAT-CONTAINING PROTEIN 5;
5vo5-A	3.4	3.6	75	179	8	COILED-COIL AND C2 DOMAIN-CONTAINING PROTEIN 1-LI
4m8m-B	3.4	6.1	75	574	7	GCN4 COILED-COIL FUSED ZEBRAFISH PLEXINC1;
6j6q-F	3.4	13.1	54	161	9	PRE-MRNA-SPLICING FACTOR 8;
3p7k-A	3.4	1.5	45	45	0	GP41 PEPTIDE;
3swy-A	3.4	2	46	46	13	CYCLIC NUCLEOTIDE-GATED CATION CHANNEL ALPHA-3;
4ckp-E	3.4	12.3	63	190	17	SAS-6;
1lwu-A	3.4	4.3	66	99	3	FIBRINOGEN ALPHA-1 CHAIN;
3j80-G	3.4	5.5	68	226	13	18S RRNA;
3mtu-E	3.4	1.6	53	67	15	TROPOMYOSIN ALPHA-1 CHAIN,MICROTUBULE-ASSOCIATED
4tn3-B	3.3	5.4	106	362	10	TRIM5/CYCLOPHILIN A FUSION PROTEIN/T4 LYSOZYME CH
2kes-A	3.3	2.3	48	48	10	SYNPHILIN-1;
4xyp-A	3.3	2.3	53	70	6	FUSION PROTEIN;
5y88-U	3.3	8.4	72	488	10	PRE-MRNA-SPLICING FACTOR 8;
6dnq-E	3.3	2.3	54	54	2	BZIP FACTOR;
5al6-A	3.3	1.4	44	44	2	ANASTRAL SPINDLE 2;
2c9l-Y	3.3	2	52	63	10	BZLF1 TRANS-ACTIVATOR PROTEIN;
3jav-A	3.3	2.7	62	868	6	INOSITOL 1,4,5-TRISPHOSPHATE RECEPTOR TYPE 1;
3etz-B	3.3	3.6	66	115	12	ADHESIN A;
5yr0-B	3.3	1.5	44	44	11	BECLIN-1;
1czq-A	3.3	1.4	45	45	11	FUSION PROTEIN BETWEEN THE HYDROPHOBIC POCKET OF
5mc9-B	3.3	2.3	50	51	6	LAMININ SUBUNIT ALPHA-1;
2vky-B	3.3	5	65	152	6	TAIL PROTEIN, PIIGCN4;
5kht-A	3.3	2.1	46	47	15	TROPOMYOSIN ALPHA-1 CHAIN,GENERAL CONTROL PROTEIN
6az1-G	3.3	6.9	71	238	4	RIBOSOMAL PROTEIN S1E;
5jvm-A	3.3	3.6	61	82	5	CHIMERA PROTEIN OF KINESIN-LIKE PROTEIN KIF3C AND
5twv-B	3.3	5.8	69	1375	4	ATP-SENSITIVE INWARD RECTIFIER POTASSIUM CHANNEL
6rx3-C	3.2	2.4	60	99	5	SYNCYTIN-2;
1am9-C	3.2	6.7	65	82	5	DNA (5'-
3lvg-D	3.2	9.6	92	180	8	CLATHRIN HEAVY CHAIN 1;
6akm-B	3.2	2	46	46	9	SUPPRESSOR OF IKBKE 1;
1lj2-B	3.2	7.6	64	110	6	NONSTRUCTURAL RNA-BINDING PROTEIN 34;
5vjx-H	3.2	2.5	49	51	10	CLOCK-INTERACTING PACEMAKER;
5n9j-E	3.2	5.4	72	201	8	MEDIATOR OF RNA POLYMERASE II TRANSCRIPTION SUBUN
4egx-A	3.2	3.5	61	180	8	KINESIN-LIKE PROTEIN KIF1A;
3ci9-B	3.2	2	45	45	2	HEAT SHOCK FACTOR-BINDING PROTEIN 1;
3bk6-A	3.2	12.4	79	170	9	PH STOMATIN;
5t58-A	3.2	11	91	233	11	KLLA0F02343P;
6g18-t	3.2	3.8	56	127	16	PRE-18S RIBOSOMAL RNA;
6vq9-H	3.2	1.8	64	109	11	ATPASE H+-TRANSPORTING V1 SUBUNIT A;
5wj7-B	3.2	11	86	196	9	DNA REPAIR PROTEIN XRCC4,MYOSIN-7;
1ytz-T	3.2	3.4	53	90	8	TROPONIN T;
6baa-E	3.2	7.3	77	1317	5	ATP-SENSITIVE INWARD RECTIFIER POTASSIUM CHANNEL
5h10-C	3.2	3.3	53	195	8	TNF RECEPTOR-ASSOCIATED FACTOR 1;
1dkg-A	3.2	9	67	158	9	NUCLEOTIDE EXCHANGE FACTOR GRPE;
6cv9-A	3.1	10.1	71	316	10	SHORT TRANSIENT RECEPTOR POTENTIAL CHANNEL 6;
3g9r-A	3.1	1.1	42	42	5	FUSION COMPLEX OF HIV-1 ENVELOPE GLYCOPROTEIN AND
6odm-B	3.1	1.5	48	48	15	MAJOR CAPSID PROTEIN;
6vjy-B	3.1	13.3	55	280	4	ERAD-ASSOCIATED E3 UBIQUITIN-PROTEIN LIGASE HRD1;
5o4u-A	3.1	4.7	63	207	6	FLAGELLIN;
5tfy-A	3.1	6	62	164	11	FLAGELLIN;
2xus-A	3.1	0.8	41	41	10	BREAST CANCER METASTASIS-SUPPRESSOR 1;
1go4-G	3.1	9.5	68	100	13	MITOTIC SPINDLE ASSEMBLY CHECKPOINT PROTEIN MAD2A
6tda-S	3.1	11.1	75	782	3	HISTONE H3.2;
5hud-E	3.1	1	44	84	0	3-DEOXY-D-ARABINO-HEPTULOSONATE 7-PHOSPHATE (DAHP
1ifm-A	3.1	1.5	46	46	9	INOVIRUS;
3vn0-B	3.1	2.2	46	49	9	VOLTAGE-GATED HYDROGEN CHANNEL 1;
5gw1-C	3.1	6.5	65	176	9	SORTING NEXIN-16;
2zfc-A	3.1	1.3	43	44	9	HIV-1 GP41;
5knc-G	3.1	4	84	195	6	V-TYPE SODIUM ATPASE CATALYTIC SUBUNIT A;
2bki-A	3.1	18.4	79	824	4	UNCONVENTIONAL MYOSIN;
3ghg-I	3.1	5.7	77	394	4	FIBRINOGEN ALPHA CHAIN;
3mtu-A	3.1	2.7	54	75	15	TROPOMYOSIN ALPHA-1 CHAIN,MICROTUBULE-ASSOCIATED
4q20-A	3.1	18.2	53	231	4	SENSOR PROTEIN DIVL;
5nnv-D	3	4.9	93	252	9	CHROMOSOME PARTITION PROTEIN SMC,CHROMOSOME PARTI
2oqq-A	3	1.2	42	42	7	TRANSCRIPTION FACTOR HY5;
3rk3-E	3	2.2	49	50	10	VAMP2;
6jxr-n	3	7.5	61	287	5	T-CELL SURFACE GLYCOPROTEIN CD3 ZETA CHAIN;
5j0l-A	3	2.8	45	130	13	DESIGNED PROTEIN 3L6HC2_2;
5jvu-A	3	2.4	54	76	9	CHIMERA PROTEIN OF KINESIN HEAVY CHAIN AND MICROT
6q6g-H	3	5.8	55	57	7	CELL DIVISION CYCLE PROTEIN 20 HOMOLOG;
3oa7-A	3	5.2	73	193	7	HEAD MORPHOGENESIS PROTEIN, CHAOTIC NUCLEAR MIGRA
5ibw-C	3	1.9	43	43	9	CALCIUM-BINDING EF-HAND DOMAIN-CONTAINING PROTEIN
5nen-A	3	4.5	92	266	9	LIPASE C;
6nd4-Q	3	16.6	63	862	3	ETS RRNA;
5z7g-C	3	1.6	43	43	9	TAX1-BINDING PROTEIN 1;
3m9b-A	3	4.7	60	186	13	PROTEASOME-ASSOCIATED ATPASE;
2xqh-A	3	5.7	92	258	5	IMMUNOGLOBULIN-BINDING PROTEIN EIBD;
4u6u-D	3	8.6	67	283	4	COG7;
1m1j-C	3	5.5	71	390	6	FIBRINOGEN ALPHA SUBUNIT;
6d3r-A	3	4	67	1127	4	CYSTIC FIBROSIS TRANSMEMBRANE CONDUCTANCE REGULAT
6ian-D	3	7.3	84	422	4	INTRAFLAGELLAR TRANSPORT PROTEIN 74;
5c21-A	2.9	6.6	90	267	7	CHROMOSOMAL HEMOLYSIN D;
6bpz-A	2.9	23	93	900	6	PIEZO-TYPE MECHANOSENSITIVE ION CHANNEL COMPONENT
6sp2-A	2.9	8.5	57	366	7	MEMBRANE PROTEIN TMS1D;
5wp6-A	2.9	4.2	70	972	7	TRANSIENT RECEPTOR POTENTIAL CATION CHANNEL SUBFA
6iee-A	2.9	5	55	178	5	BASAL-BODY ROD MODIFICATION PROTEIN FLGD;
6uz0-A	2.9	22.4	80	1138	5	SODIUM CHANNEL PROTEIN TYPE 5 SUBUNIT ALPHA,GREEN
6o9l-3	2.9	20.9	82	309	7	DNA-DIRECTED RNA POLYMERASE II SUBUNIT RPB1;
5xea-B	2.9	9.3	71	397	13	ENVELOPE GLYCOPROTEIN;
1fbm-A	2.9	2.7	46	46	9	PROTEIN (CARTILAGE OLIGOMERIC MATRIX PROTEIN);
3he4-B	2.9	2.4	44	44	2	SYNZIP6;
2y3a-B	2.9	14.5	84	236	8	PHOSPHATIDYLINOSITOL-4,5-BISPHOSPHATE 3-KINASE CA
2vrs-C	2.9	6	67	210	9	SIGMA-C CAPSID PROTEIN;
5ucg-A	2.9	6.7	66	345	6	STAGE II SPORULATION PROTEIN E;
5zhy-A	2.9	1.8	54	90	2	SPIKE GLYCOPROTEIN, SPIKE GLYCOPROTEIN;
4ani-E	2.9	11	62	135	11	PROTEIN GRPE;
5jv3-D	2.9	4.2	54	68	11	CHIMERA PROTEIN OF KINESIN-LIKE PROTEIN KIF11 AND
5j6f-A	2.8	17	63	352	3	3-DEOXY-D-ARABINO-HEPTULOSONATE 7-PHOSPHATE SYNTH
1flk-A	2.8	3.8	61	205	7	TNF RECEPTOR ASSOCIATED FACTOR 3;
6a68-A	2.8	4.2	73	162	8	CALCIUM-DEPENDENT SECRETION ACTIVATOR 1;
4yxw-G	2.8	2.5	77	213	5	ATP SYNTHASE SUBUNIT ALPHA, MITOCHONDRIAL;
6oeg-a	2.8	7.5	62	162	5	TYPE IV SECRETION SYSTEM APPARATUS PROTEIN CAGX;
3he4-A	2.8	3.1	45	45	11	SYNZIP6;
6cp3-7	2.8	13.4	92	171	5	ATP SYNTHASE SUBUNIT 9, MITOCHONDRIAL;
4q9u-A	2.8	4.2	76	303	7	RAB5 GDP/GTP EXCHANGE FACTOR;
5xiu-A	2.8	3	45	47	7	E3 UBIQUITIN-PROTEIN LIGASE RNF168;
5n9j-U	2.8	14.9	78	198	8	MEDIATOR OF RNA POLYMERASE II TRANSCRIPTION SUBUN
4pas-B	2.8	1.2	39	39	10	GAMMA-AMINOBUTYRIC ACID TYPE B RECEPTOR SUBUNIT 1
1usd-A	2.8	1.8	41	41	12	VASODILATOR-STIMULATED PHOSPHOPROTEIN;
5b52-B	2.8	1.1	46	60	9	H-NS FAMILY PROTEIN MVAT;
6ayg-A	2.8	9.4	67	439	7	MUCOLIPIN-3;
1jek-A	2.8	1.5	40	40	10	ENV POLYPROTEIN;
4lgd-G	2.8	2	44	48	20	SERINE/THREONINE-PROTEIN KINASE 3;
6tdv-m	2.8	6.5	74	166	12	ATPTB1;
5i9e-H	2.8	1.6	44	44	7	ACTIN-RELATED PROTEIN 4;
5xeb-A	2.8	10.5	68	390	6	ENVELOPE GLYCOPROTEIN;
6odm-G	2.8	7.3	64	92	6	MAJOR CAPSID PROTEIN;
6ff4-C	2.8	21.5	81	286	7	RNA-BINDING MOTIF PROTEIN, X-LINKED 2;
5ifn-A	2.8	22.6	69	257	12	PARASPECKLE COMPONENT 1;
5lj5-s	2.8	7.8	65	110	6	U5 SNRNA (SMALL NUCLEAR RNA);
5yi4-A	2.7	2.6	47	145	9	DISRUPTED IN SCHIZOPHRENIA 1 HOMOLOG,NUCLEAR DIST
6d42-A	2.7	1.4	39	39	5	INTERMEDIATE CONDUCTANCE CALCIUM-ACTIVATED POTASS
3vop-C	2.7	2.1	42	43	10	PROTEIN A27;
4gdo-A	2.7	2.2	42	42	17	PLECTIN;
4dex-B	2.7	2.1	42	45	7	VOLTAGE-DEPENDENT L-TYPE CALCIUM CHANNEL SUBUNIT
6vq6-H	2.7	3.6	77	214	5	ATPASE H+-TRANSPORTING V1 SUBUNIT A;
5oqm-i	2.7	4.4	72	136	7	DNA-DIRECTED RNA POLYMERASE II SUBUNIT RPB1;
2pnv-A	2.7	0.9	39	39	5	SMALL CONDUCTANCE CALCIUM-ACTIVATED POTASSIUM
3wmi-B	2.7	0.7	37	37	11	EIAV GP45 WILD TYPE;
6f5d-G	2.7	2.7	79	277	9	ATP SYNTHASE ALPHA CHAIN, MITOCHONDRIAL;
6b2z-A	2.7	5	48	48	6	ATP SYNTHASE SUBUNIT C, MITOCHONDRIAL;
1q90-A	2.7	5.3	63	292	8	APOCYTOCHROME F;
4gif-A	2.7	3.2	45	45	7	POLYCYSTIC KIDNEY DISEASE 2-LIKE 1 PROTEIN;
5lki-A	2.7	5.9	108	1427	6	TCDA1;
6n7p-J	2.7	7.4	72	198	6	U1 SMALL NUCLEAR RIBONUCLEOPROTEIN 70 KDA HOMOLOG
3nr7-A	2.7	3.8	55	81	13	DNA-BINDING PROTEIN H-NS;
5ifm-B	2.7	22.2	67	259	9	NON-POU DOMAIN-CONTAINING OCTAMER-BINDING PROTEIN
5mc9-C	2.7	4.6	50	53	10	LAMININ SUBUNIT ALPHA-1;
1wdf-B	2.7	2.9	57	93	4	E2 GLYCOPROTEIN;
4ani-A	2.7	8.5	64	156	8	PROTEIN GRPE;
6u68-A	2.7	6.1	68	319	7	CALCIUM-GATED POTASSIUM CHANNEL MTHK;
6qle-U	2.6	4.5	68	172	7	CENTRAL KINETOCHORE SUBUNIT MCM16,CENTRAL KINETOC
5ndc-B	2.6	8.8	53	167	4	CYTOCHROME C OXIDASE SUBUNIT 1;
4dzu-B	2.6	1.5	38	38	21	GP41-5;
6rgo-C	2.6	0.8	38	38	11	AUTOPHAGY-RELATED PROTEIN 21;
5tuu-B	2.6	16.6	66	106	9	TRANSCRIPTION FACTOR DP1;
3duz-A	2.6	11	74	418	5	MAJOR ENVELOPE GLYCOPROTEIN;
4whe-A	2.6	3	63	137	8	PHAGE SHOCK PROTEIN A;
1wfa-A	2.6	1.1	37	37	8	ANTIFREEZE PROTEIN ISOFORM HPLC6;
6s7o-E	2.6	20	66	560	5	DOLICHYL-DIPHOSPHOOLIGOSACCHARIDE--PROTEIN
3k9a-A	2.6	4.9	54	82	2	HIV GLYCOPROTEIN GP41;
3hfd-A	2.6	10	64	214	9	NUCLEOSOME ASSEMBLY PROTEIN 1;
5och-C	2.6	1.9	53	537	4	ATP-BINDING CASSETTE SUB-FAMILY B MEMBER 8, MITOC
5l2a-A	2.5	20.7	59	422	3	NUCLEOSIDE PERMEASE;
4gwp-D	2.5	7.3	68	121	4	MEDIATOR OF RNA POLYMERASE II TRANSCRIPTION SUBUN
6jjy-A	2.5	5.1	57	128	12	PROTEIN KIBRA;
4ojk-C	2.5	1.1	37	37	5	RAS-RELATED PROTEIN RAB-11B;
6egn-A	2.5	0.8	36	37	0	HG(II)(GRAND COILSERL16CL19(DLE))3-;
2m59-A	2.5	1	37	37	3	VASCULAR ENDOTHELIAL GROWTH FACTOR RECEPTOR 2;
1ifp-A	2.5	2	44	44	5	MAJOR COAT PROTEIN ASSEMBLY;
4gwp-A	2.5	11.6	72	112	7	MEDIATOR OF RNA POLYMERASE II TRANSCRIPTION SUBUN
5mc9-A	2.5	11.6	57	597	16	LAMININ SUBUNIT ALPHA-1;
4y66-D	2.5	14.7	93	208	8	MND1;
4d2h-A	2.5	1.4	37	37	8	RBBP8;
5szj-B	2.5	2.9	50	145	6	RAS-RELATED PROTEIN RAB-10;
2gzh-B	2.5	6.5	50	57	2	RAS-RELATED PROTEIN RAB-11A;
2yo0-A	2.5	4.9	72	276	7	GENERAL CONTROL PROTEIN GCN4, PUTATIVE INNER MEMB
3f4y-D	2.5	1.7	38	38	13	ENVELOPE GLYCOPROTEIN GP160;
4mod-A	2.5	0.9	47	76	13	HR1 OF S PROTEIN, LINKER, HR2 OF S PROTEIN;
6qex-A	2.5	3.7	69	1182	12	MULTIDRUG RESISTANCE PROTEIN 1;
6ro4-G	2.4	7	65	134	12	DNA1;
3qwe-A	2.4	3.6	75	260	8	GEM-INTERACTING PROTEIN;
5x9x-B	2.4	2.4	43	45	5	METABOTROPIC GABA-B RECEPTOR SUBTYPE 1;
6fue-A	2.4	1.8	37	38	3	FAPF;
4c1a-A	2.4	1	36	36	6	ORF1-ENCODED PROTEIN;
3mhh-C	2.4	12.5	66	93	2	UBIQUITIN CARBOXYL-TERMINAL HYDROLASE 8;
2d1l-A	2.4	6.5	74	249	8	METASTASIS SUPPRESSOR PROTEIN 1;
5xcu-A	2.4	20.7	53	171	6	VH(S112C)-SARAH CHIMERA,VH(S112C)-SARAH CHIMERA;
5jhf-F	2.4	5.5	78	405	8	KLTH0D11660P;
4pas-A	2.4	1	35	35	6	GAMMA-AMINOBUTYRIC ACID TYPE B RECEPTOR SUBUNIT 1
5t96-B	2.4	3.6	61	330	7	HE PROTEIN;
4jf7-A	2.4	10.7	62	501	3	HEMAGGLUTININ-NEURAMINIDASE;
6gu1-A	2.4	2.7	45	55	7	SECRETED RXLR EFFECTOR PEPTIDE PROTEIN, PUTATIVE;
6ao5-B	2.4	2.4	52	86	6	SERINE/THREONINE-PROTEIN KINASE 3;
4u1e-B	2.4	1	39	47	0	EUKARYOTIC TRANSLATION INITIATION FACTOR 3 SUBUNI
4l9u-A	2.4	2.8	41	49	7	RAS GUANYL-RELEASING PROTEIN 1;
6c0f-u	2.4	13.5	59	129	12	SACCHAROMYCES CEREVISIAE S288C 35S PRE-RIBOSOMAL
6o0i-A	2.4	3.4	55	98	2	DESIGN CONSTRUCT XAA;
6rd4-8	2.4	5.9	65	88	5	ASA-10: POLYTOMELLA F-ATP SYNTHASE ASSOCIATED SUB
1ce0-B	2.4	1.4	36	36	14	PROTEIN (LEUCINE ZIPPER MODEL H38-P1);
5jx1-A	2.4	1.3	43	64	14	CHIMERA PROTEIN OF KINESIN-LIKE PROTEIN KIF3A AND
3vtq-C	2.4	1.7	37	37	5	ENVELOPE GLYCOPROTEIN GP160;
6rqf-F	2.3	1.1	36	36	14	CYTOCHROME B6;
2l5g-B	2.3	2.4	42	42	7	G PROTEIN PATHWAY SUPPRESSOR 2;
6jqk-C	2.3	1	34	34	3	N36;
3bbp-D	2.3	1.4	38	38	3	RAS-RELATED PROTEIN RAB-6A;
4fm3-C	2.3	3	53	96	11	UNCHARACTERIZED HYPOTHETICAL PROTEIN;
3tq2-A	2.3	1.5	35	35	9	KE1;
6n7p-H	2.3	11.4	52	105	0	U1 SMALL NUCLEAR RIBONUCLEOPROTEIN 70 KDA HOMOLOG
2ehw-C	2.3	2.4	47	117	6	HYPOTHETICAL PROTEIN TTHB059;
4kxr-A	2.3	1.4	48	85	4	PE25;
1jek-B	2.3	1.1	34	34	6	ENV POLYPROTEIN;
4i0x-F	2.3	1.7	39	85	10	ESAT-6-LIKE PROTEIN MAB_3112;
5fv8-A	2.3	1.6	36	36	8	FOSW;
4u5t-A	2.3	2.2	37	37	8	VBP LEUCINE ZIPPER;
5xsz-A	2.3	17.8	74	448	1	LYSOPHOSPHATIDIC ACID RECEPTOR 6A,ENDOLYSIN,
2py8-C	2.2	11.4	60	123	5	HYPOTHETICAL PROTEIN RBCX;
4v19-2	2.2	19.9	61	178	3	MITORIBOSOMAL PROTEIN BL27M, MRPL27;
3tul-A	2.2	2.2	42	136	7	CELL INVASION PROTEIN SIPB;
6oua-H	2.2	2.7	59	131	8	INNER KINETOCHORE SUBUNIT CTF3;
2vrz-A	2.2	2	52	98	10	VIRULENCE FACTOR ESXA;
6ith-A	2.1	1.4	35	35	0	SYNDECAN-2;
2r9i-A	2.1	3.3	47	72	6	PUTATIVE PHAGE CAPSID PROTEIN;
5ep6-A	2.1	1.7	36	36	6	5-AZACYTIDINE-INDUCED PROTEIN 2;
