## Supplemental Table 4 for "Structural characterisation of KKT4, an unconventional microtubule-binding kinetochore protein"

### Sheet: KKT4 BS3
Proteins	Peptide	Score	Peptide_Mass	Precursor_Mass_Error(Da)
KKT4(115)-KKT4(115)	SDVGKYGVVSVER(5)-SDVGKYGVVSVER(5)	5.63e-12	2925.51	1.04906
KKT4(115)-KKT4(136)	SDVGKYGVVSVER(5)-YKELEKQSHR(6)	3.37e-12	2848.47	1.01581
KKT4(115)-KKT4(136)	SDVGKYGVVSVER(5)-YKELEKQSHR(6)	2.48e-10	2848.47	2.03281
KKT4(115)-KKT4(136)	SDVGKYGVVSVER(5)-YKELEKQSHR(6)	4.16e-09	2848.47	2.02429
KKT4(136)-KKT4(110)	YKELEKQSHR(6)-GDSKSDVGK(4)	3.68e-08	2346.18	1.00025
KKT4(198)-KKT4(206)	HATQHNLEVHEMKKNYELK(13)-IKSLTQTHEAAVR(2)	8.08e-12	3955.04	3.02365
KKT4(198)-KKT4(206)	HATQHNLEVHEMKK(13)-IKSLTQTHEAAVR(2)	1.04e-08	3307.71	1.01592
KKT4(199)-KKT4(206)	HATQHNLEVHEMKKNYELK(14)-IKSLTQTHEAAVR(2)	3.47e-17	3955.04	4.03407
KKT4(199)-KKT4(206)	HATQHNLEVHEMKKNYELK(14)-IKSLTQTHEAAVR(2)	3.65e-15	3955.04	3.02957
KKT4(199)-KKT4(206)	HATQHNLEVHEMKKNYELK(14)-IKSLTQTHEAAVR(2)	9.77e-15	3955.04	1.02547
KKT4(199)-KKT4(206)	HATQHNLEVHEMKKNYELK(14)-IKSLTQTHEAAVR(2)	2.17e-10	3955.04	3.02432
KKT4(199)-KKT4(206)	HATQHNLEVHEMKKNYELK(14)-IKSLTQTHEAAVR(2)	8.39e-08	3955.04	2.02437
KKT4(206)-KKT4(199)	IKSLTQTHEAAVR(2)-KNYELK(1)	5.17e-10	2384.31	1.02064
KKT4(206)-KKT4(199)	IKSLTQTHEAAVR(2)-KNYELK(1)	6.41e-10	2384.31	0.02647
KKT4(206)-KKT4(199)	IKSLTQTHEAAVR(2)-KNYELK(1)	7.42e-09	2384.31	0.01924
KKT4(206)-KKT4(199)	IKSLTQTHEAAVR(2)-KNYELK(1)	2.07e-08	2384.31	0.01607
KKT4(206)-KKT4(204)	IKSLTQTHEAAVR(2)-KNYELKIK(6)	2.36e-08	2625.49	0.00734
KKT4(206)-KKT4(218)	IKSLTQTHEAAVR(2)-KLVSAQELVTAAR(1)	4.95e-09	2975.68	0.03107
KKT4(206)-KKT4(618)	IKSLTQTHEAAVR(2)-VVEFGGGEVVGTKR(13)	7.55e-09	3023.64	2.02025
KKT4(218)-KKT4(218)	KLVSAQELVTAAR(1)-KLVSAQELVTAAR(1)	1.54e-14	2907.68	1.02212
KKT4(218)-KKT4(218)	KLVSAQELVTAAR(1)-KLVSAQELVTAAR(1)	5.51e-09	2907.68	1.02572
KKT4(218)-KKT4(304)	KLVSAQELVTAAR(1)-SAPVTTKNSHSVK(7)	8.31e-12	2877.59	0.01281
KKT4(218)-KKT4(304)	KLVSAQELVTAAR(1)-SAPVTTKNSHSVK(7)	6.07e-11	2877.59	1.01104
KKT4(218)-KKT4(304)	KLVSAQELVTAAR(1)-SAPVTTKNSHSVK(7)	1.58e-08	2877.59	2.01986
KKT4(218)-KKT4(304)	KLVSAQELVTAAR(1)-SAPVTTKNSHSVK(7)	2.57e-08	2877.59	0.02136
KKT4(218)-KKT4(310)	KLVSAQELVTAAR(1)-NSHSVKR(6)	1.55e-08	2349.31	0.0173
KKT4(218)-KKT4(327)	KLVSAQELVTAAR(1)-KRNPR(1)	6.52e-10	2192.28	0.02001
KKT4(218)-KKT4(350)	KLVSAQELVTAAR(1)-KGSPVVK(1)	2.78e-10	2236.32	1.01995
KKT4(218)-KKT4(350)	KLVSAQELVTAAR(1)-KGSPVVKK(1)	9.3e-09	2364.41	-0.00101
KKT4(218)-KKT4(543)	KLVSAQELVTAAR(1)-SVKALCGVVSSK(3)	4.47e-15	2756.55	0.03024
KKT4(304)-KKT4(218)	SAPVTTKNSHSVKR(7)-KLVSAQELVTAAR(1)	2.87e-11	3033.69	0.02432
KKT4(304)-KKT4(218)	SAPVTTKNSHSVKR(7)-KLVSAQELVTAAR(1)	3.38e-11	3033.69	0.0173
KKT4(304)-KKT4(218)	SAPVTTKNSHSVKR(7)-KLVSAQELVTAAR(1)	9.34e-10	3033.69	1.02698
KKT4(304)-KKT4(218)	SAPVTTKNSHSVKR(7)-KLVSAQELVTAAR(1)	2.36e-09	3033.69	1.02353
KKT4(304)-KKT4(218)	SAPVTTKNSHSVKR(7)-KLVSAQELVTAAR(1)	2.03e-08	3033.69	0.02711
KKT4(304)-KKT4(350)	SAPVTTKNSHSVKR(7)-KGSPVVKK(1)	6.32e-15	2490.43	1.00302
KKT4(304)-KKT4(350)	SAPVTTKNSHSVKR(7)-KGSPVVK(1)	1.38e-12	2362.33	2.00348
KKT4(304)-KKT4(543)	SAPVTTKNSHSVK(7)-SVKALCGVVSSK(3)	7.95e-09	2726.46	1.01894
KKT4(326)-KKT4(310)	EGTVSTTPTRPLKK(13)-NSHSVKR(6)	1.6e-08	2478.36	1.00476
KKT4(326)-KKT4(350)	EGTVSTTPTRPLKK(13)-KGSPVVK(1)	4.2e-10	2365.36	0.0137
KKT4(326)-KKT4(350)	EGTVSTTPTRPLKK(13)-KGSPVVK(1)	6.29e-09	2365.36	0.00727
KKT4(349)-KKT4(350)	ISETDEYVKK(9)-KGSPVVK(1)	4.58e-10	2062.12	0.01543
KKT4(357)-KKT4(218)	KELNSPTAEAQQTCLDGMGYQPAVGSNILR(1)-KLVSAQELVTAAR(1)	1.35e-25	4786.43	2.04207
KKT4(357)-KKT4(218)	KELNSPTAEAQQTCLDGMGYQPAVGSNILR(1)-KLVSAQELVTAAR(1)	6.12e-19	4786.43	2.06807
KKT4(499)-KKT4(218)	YFITTSLTEKER(10)-KLVSAQELVTAAR(1)	3.97e-15	3009.64	1.03584
KKT4(499)-KKT4(327)	YFITTSLTEKER(10)-KRNPR(1)	4.68e-08	2294.24	1.01751
KKT4(499)-KKT4(350)	YFITTSLTEKER(10)-KGSPVVKK(1)	6.55e-10	2466.37	2.02323
KKT4(499)-KKT4(350)	YFITTSLTEKER(10)-KGSPVVKK(1)	2.34e-08	2466.37	2.02683
KKT4(499)-KKT4(356)	YFITTSLTEKER(10)-KGSPVVKK(7)	5.39e-11	2466.37	1.02469
KKT4(499)-KKT4(356)	YFITTSLTEKER(10)-KGSPVVKK(7)	1.25e-09	2466.37	1.02043
KKT4(510)-KKT4(218)	NSVMEAIQKLGQR(9)-KLVSAQELVTAAR(1)	9.89e-23	3011.64	2.03314
KKT4(510)-KKT4(218)	NSVMEAIQKLGQR(9)-KLVSAQELVTAAR(1)	7.16e-19	2995.65	0.03343
KKT4(510)-KKT4(218)	NSVMEAIQKLGQR(9)-KLVSAQELVTAAR(1)	1.76e-12	3011.64	0.02712
KKT4(510)-KKT4(218)	NSVMEAIQKLGQR(9)-KLVSAQELVTAAR(1)	4.67e-12	3011.64	1.03366
KKT4(510)-KKT4(218)	NSVMEAIQKLGQR(9)-KLVSAQELVTAAR(1)	6.23e-10	2995.65	0.02786
KKT4(510)-KKT4(310)	NSVMEAIQKLGQR(9)-NSHSVKR(6)	8.59e-08	2453.28	0.0189
KKT4(521)-KKT4(115)	AVLVDNKVDEILPLNTTHIVLR(7)-SDVGKYGVVSVER(5)	1.78e-13	4003.2	2.03639
KKT4(521)-KKT4(115)	AVLVDNKVDEILPLNTTHIVLR(7)-SDVGKYGVVSVER(5)	2.13e-09	4003.2	2.04289
KKT4(521)-KKT4(206)	AVLVDNKVDEILPLNTTHIVLR(7)-IKSLTQTHEAAVR(2)	6.84e-21	4062.28	1.03978
KKT4(521)-KKT4(206)	AVLVDNKVDEILPLNTTHIVLR(7)-IKSLTQTHEAAVR(2)	1.34e-20	4062.28	3.02818
KKT4(521)-KKT4(206)	AVLVDNKVDEILPLNTTHIVLR(7)-IKSLTQTHEAAVR(2)	2.9e-16	4062.28	2.03815
KKT4(521)-KKT4(218)	AVLVDNKVDEILPLNTTHIVLR(7)-KLVSAQELVTAAR(1)	2.71e-26	3994.28	0.04785
KKT4(521)-KKT4(218)	AVLVDNKVDEILPLNTTHIVLR(7)-KLVSAQELVTAAR(1)	9.06e-26	3994.28	2.0456
KKT4(521)-KKT4(218)	AVLVDNKVDEILPLNTTHIVLR(7)-KLVSAQELVTAAR(1)	2.13e-25	3994.28	2.0456
KKT4(521)-KKT4(218)	AVLVDNKVDEILPLNTTHIVLR(7)-KLVSAQELVTAAR(1)	2.83e-24	3994.28	1.04522
KKT4(521)-KKT4(218)	AVLVDNKVDEILPLNTTHIVLR(7)-KLVSAQELVTAAR(1)	1.39e-23	3994.28	1.0336
KKT4(521)-KKT4(218)	AVLVDNKVDEILPLNTTHIVLR(7)-KLVSAQELVTAAR(1)	8.11e-23	3994.28	4.0468
KKT4(521)-KKT4(218)	AVLVDNKVDEILPLNTTHIVLR(7)-KLVSAQELVTAAR(1)	5.83e-19	3994.28	0.04946
KKT4(521)-KKT4(218)	AVLVDNKVDEILPLNTTHIVLR(7)-KLVSAQELVTAAR(1)	3.72e-14	3994.28	0.04101
KKT4(521)-KKT4(218)	AVLVDNKVDEILPLNTTHIVLR(7)-KLVSAQELVTAAR(1)	1.96e-11	3994.28	2.05022
KKT4(521)-KKT4(510)	AVLVDNKVDEILPLNTTHIVLR(7)-NSVMEAIQKLGQR(9)	7.21e-11	4098.25	1.05194
KKT4(521)-KKT4(510)	AVLVDNKVDEILPLNTTHIVLR(7)-NSVMEAIQKLGQR(9)	4e-09	4098.25	0.04374
KKT4(521)-KKT4(543)	AVLVDNKVDEILPLNTTHIVLR(7)-SVKALCGVVSSK(3)	2.49e-18	3843.15	0.04092
KKT4(521)-KKT4(543)	AVLVDNKVDEILPLNTTHIVLR(7)-SVKALCGVVSSK(3)	1.58e-17	3843.15	2.04968
KKT4(521)-KKT4(543)	AVLVDNKVDEILPLNTTHIVLR(7)-SVKALCGVVSSK(3)	1.34e-15	3843.15	0.03286
KKT4(521)-KKT4(543)	AVLVDNKVDEILPLNTTHIVLR(7)-SVKALCGVVSSK(3)	5.07e-14	3843.15	0.03124
KKT4(521)-KKT4(543)	AVLVDNKVDEILPLNTTHIVLR(7)-SVKALCGVVSSK(3)	6.57e-14	3843.15	0.03086
KKT4(521)-KKT4(543)	AVLVDNKVDEILPLNTTHIVLR(7)-SVKALCGVVSSK(3)	1e-13	3843.15	0.05069
KKT4(521)-KKT4(543)	AVLVDNKVDEILPLNTTHIVLR(7)-SVKALCGVVSSK(3)	1.53e-13	3843.15	0.04222
KKT4(521)-KKT4(543)	AVLVDNKVDEILPLNTTHIVLR(7)-SVKALCGVVSSK(3)	2.53e-13	3843.15	2.0275
KKT4(521)-KKT4(543)	AVLVDNKVDEILPLNTTHIVLR(7)-SVKALCGVVSSK(3)	2.75e-13	3843.15	2.04142
KKT4(521)-KKT4(543)	AVLVDNKVDEILPLNTTHIVLR(7)-SVKALCGVVSSK(3)	3.42e-13	3843.15	0.03564
KKT4(521)-KKT4(543)	AVLVDNKVDEILPLNTTHIVLR(7)-SVKALCGVVSSK(3)	3.75e-13	3843.15	0.04647
KKT4(521)-KKT4(543)	AVLVDNKVDEILPLNTTHIVLR(7)-SVKALCGVVSSK(3)	4.12e-13	3843.15	3.02592
KKT4(521)-KKT4(543)	AVLVDNKVDEILPLNTTHIVLR(7)-SVKALCGVVSSK(3)	4.96e-13	3843.15	1.0459
KKT4(521)-KKT4(543)	AVLVDNKVDEILPLNTTHIVLR(7)-SVKALCGVVSSK(3)	5.17e-13	3843.15	0.02591
KKT4(521)-KKT4(543)	AVLVDNKVDEILPLNTTHIVLR(7)-SVKALCGVVSSK(3)	7.83e-13	3843.15	0.02169
KKT4(521)-KKT4(543)	AVLVDNKVDEILPLNTTHIVLR(7)-SVKALCGVVSSK(3)	2.06e-12	3843.15	0.02997
KKT4(521)-KKT4(543)	AVLVDNKVDEILPLNTTHIVLR(7)-SVKALCGVVSSK(3)	3.77e-12	3843.15	2.03175
KKT4(521)-KKT4(543)	AVLVDNKVDEILPLNTTHIVLR(7)-SVKALCGVVSSK(3)	4.19e-12	3843.15	2.0251
KKT4(521)-KKT4(543)	AVLVDNKVDEILPLNTTHIVLR(7)-SVKALCGVVSSK(3)	9.91e-12	3843.15	0.04494
KKT4(521)-KKT4(543)	AVLVDNKVDEILPLNTTHIVLR(7)-SVKALCGVVSSK(3)	1.12e-11	3843.15	0.03309
KKT4(521)-KKT4(543)	AVLVDNKVDEILPLNTTHIVLR(7)-SVKALCGVVSSK(3)	1.12e-11	3843.15	1.0191
KKT4(521)-KKT4(543)	AVLVDNKVDEILPLNTTHIVLR(7)-SVKALCGVVSSK(3)	1.33e-11	3843.15	1.04142
KKT4(521)-KKT4(543)	AVLVDNKVDEILPLNTTHIVLR(7)-SVKALCGVVSSK(3)	1.59e-11	3843.15	0.0329
KKT4(521)-KKT4(543)	AVLVDNKVDEILPLNTTHIVLR(7)-SVKALCGVVSSK(3)	2.76e-11	3843.15	0.03448
KKT4(521)-KKT4(543)	AVLVDNKVDEILPLNTTHIVLR(7)-SVKALCGVVSSK(3)	3.42e-11	3843.15	3.03892
KKT4(521)-KKT4(543)	AVLVDNKVDEILPLNTTHIVLR(7)-SVKALCGVVSSK(3)	9.66e-11	3843.15	1.04942
KKT4(521)-KKT4(543)	AVLVDNKVDEILPLNTTHIVLR(7)-SVKALCGVVSSK(3)	1.6e-10	3843.15	0.0152
KKT4(521)-KKT4(543)	AVLVDNKVDEILPLNTTHIVLR(7)-SVKALCGVVSSK(3)	2.37e-10	3843.15	1.03942
KKT4(521)-KKT4(543)	AVLVDNKVDEILPLNTTHIVLR(7)-SVKALCGVVSSK(3)	2.83e-10	3843.15	2.03742
KKT4(521)-KKT4(543)	AVLVDNKVDEILPLNTTHIVLR(7)-SVKALCGVVSSK(3)	2.85e-10	3843.15	1.04595
KKT4(521)-KKT4(543)	AVLVDNKVDEILPLNTTHIVLR(7)-SVKALCGVVSSK(3)	6.31e-10	3843.15	0.01529
KKT4(521)-KKT4(543)	AVLVDNKVDEILPLNTTHIVLR(7)-SVKALCGVVSSK(3)	7.44e-10	3843.15	1.0207
KKT4(521)-KKT4(543)	AVLVDNKVDEILPLNTTHIVLR(7)-SVKALCGVVSSK(3)	1.23e-09	3843.15	2.03942
KKT4(521)-KKT4(543)	AVLVDNKVDEILPLNTTHIVLR(7)-SVKALCGVVSSK(3)	1.79e-09	3843.15	2.04792
KKT4(521)-KKT4(543)	AVLVDNKVDEILPLNTTHIVLR(7)-SVKALCGVVSSK(3)	3.78e-09	3843.15	2.0295
KKT4(521)-KKT4(543)	AVLVDNKVDEILPLNTTHIVLR(7)-SVKALCGVVSSK(3)	6.76e-09	3843.15	0.03697
KKT4(521)-KKT4(543)	AVLVDNKVDEILPLNTTHIVLR(7)-SVKALCGVVSSK(3)	8.13e-09	3843.15	1.05092
KKT4(521)-KKT4(543)	AVLVDNKVDEILPLNTTHIVLR(7)-SVKALCGVVSSK(3)	9.15e-09	3843.15	0.02795
KKT4(521)-KKT4(543)	AVLVDNKVDEILPLNTTHIVLR(7)-SVKALCGVVSSK(3)	1.01e-08	3843.15	1.0383
KKT4(521)-KKT4(543)	AVLVDNKVDEILPLNTTHIVLR(7)-SVKALCGVVSSK(3)	1.18e-08	3843.15	0.01824
KKT4(521)-KKT4(543)	AVLVDNKVDEILPLNTTHIVLR(7)-SVKALCGVVSSK(3)	1.69e-08	3843.15	1.04292
KKT4(521)-KKT4(543)	AVLVDNKVDEILPLNTTHIVLR(7)-SVKALCGVVSSK(3)	2.11e-08	3843.15	3.03292
KKT4(543)-KKT4(350)	SVKALCGVVSSK(3)-KGSPVVK(1)	4.23e-14	2085.19	0.0119
KKT4(543)-KKT4(350)	SVKALCGVVSSK(3)-KGSPVVK(1)	6.42e-10	2085.19	1.01305
KKT4(618)-KKT4(132)	VVEFGGGEVVGTKR(13)-YKELEK(2)	2.39e-08	2379.27	1.01925
KKT4(618)-KKT4(218)	VVEFGGGEVVGTKR(13)-KLVSAQELVTAAR(1)	1.5e-16	2955.64	0.02731
KKT4(618)-KKT4(218)	VVEFGGGEVVGTKR(13)-KLVSAQELVTAAR(1)	5.44e-13	2955.64	0.02688
KKT4(618)-KKT4(349)	VVEFGGGEVVGTKR(13)-ISETDEYVKK(9)	3.99e-08	2781.44	0.02052
KKT4(618)-KKT4(350)	VVEFGGGEVVGTKR(13)-KGSPVVK(1)	5.69e-12	2284.28	0.01931
KKT4(618)-KKT4(350)	VVEFGGGEVVGTKR(13)-KGSPVVKK(1)	8.39e-12	2412.37	0.01708
KKT4(618)-KKT4(356)	VVEFGGGEVVGTKR(13)-KGSPVVKK(7)	2.04e-11	2412.37	0.02184
