## Supplemental Table 5 for "Structural characterisation of KKT4, an unconventional microtubule-binding kinetochore protein"

### Sheet: KKT4 EDC
Proteins	Peptide	Score	Peptide_Mass	Precursor_Mass_Error(Da)
KKT4(110)-KKT4(177)	GDSKSDVGKYGVVSVER(4)-TIGHLQGVVEEK(10)	1.36055e-14	3072.6	-0.017435
KKT4(110)-KKT4(177)	GDSKSDVGKYGVVSVER(4)-TIGHLQGVVEEK(10)	3.8129e-14	3072.6	-0.011761
KKT4(110)-KKT4(177)	GDSKSDVGKYGVVSVER(4)-TIGHLQGVVEEK(10)	2.62166e-13	3072.6	-0.007746
KKT4(110)-KKT4(178)	GDSKSDVGKYGVVSVER(4)-TIGHLQGVVEEK(11)	1.08365e-11	3072.6	-0.003881
KKT4(110)-KKT4(178)	GDSKSDVGKYGVVSVER(4)-TIGHLQGVVEEK(11)	4.43859e-11	3072.6	0.009658
KKT4(110)-KKT4(178)	GDSKSDVGKYGVVSVER(4)-TIGHLQGVVEEK(11)	1.16655e-10	3072.6	0.005832
KKT4(110)-KKT4(178)	GDSKSDVGKYGVVSVER(4)-TIGHLQGVVEEK(11)	2.86782e-10	3072.6	-0.004428
KKT4(115)-KKT4(122)	SDVGKYGVVSVER(5)-YGVVSVER(7)	6.16173e-23	2284.19	0.000636
KKT4(115)-KKT4(122)	SDVGKYGVVSVER(5)-YGVVSVER(7)	4.21648e-20	2284.19	0.001027
KKT4(115)-KKT4(122)	SDVGKYGVVSVER(5)-YGVVSVER(7)	9.32689e-20	2284.19	0.000611
KKT4(115)-KKT4(122)	SDVGKYGVVSVER(5)-YGVVSVER(7)	9.47543e-20	2284.19	0.000345
KKT4(115)-KKT4(122)	GDSKSDVGKYGVVSVER(9)-YGVVSVER(7)	1.99079e-18	2671.37	0.003252
KKT4(115)-KKT4(122)	GDSKSDVGKYGVVSVER(9)-YGVVSVER(7)	2.11838e-10	2671.37	-0.004066
KKT4(115)-KKT4(122)	SDVGKYGVVSVER(5)-YGVVSVER(7)	1.36313e-08	2284.19	0.001423
KKT4(115)-KKT4(177)	SDVGKYGVVSVER(5)-TIGHLQGVVEEK(10)	4.35958e-15	2685.42	0.003277
KKT4(115)-KKT4(177)	SDVGKYGVVSVER(5)-TIGHLQGVVEEK(10)	6.79194e-11	2685.42	0.003552
KKT4(115)-KKT4(177)	SDVGKYGVVSVER(5)-TIGHLQGVVEEK(10)	1.21695e-10	2685.42	0.005716
KKT4(115)-KKT4(177)	GDSKSDVGKYGVVSVER(9)-TIGHLQGVVEEK(10)	1.32439e-10	3072.6	-0.010471
KKT4(115)-KKT4(177)	SDVGKYGVVSVER(5)-TIGHLQGVVEEK(10)	2.37774e-10	2685.42	0.001812
KKT4(115)-KKT4(177)	SDVGKYGVVSVER(5)-TIGHLQGVVEEK(10)	5.40947e-10	2685.42	0.001152
KKT4(115)-KKT4(177)	SDVGKYGVVSVER(5)-TIGHLQGVVEEK(10)	1.15404e-09	2685.42	0.005661
KKT4(115)-KKT4(177)	GDSKSDVGKYGVVSVER(9)-TIGHLQGVVEEK(10)	1.85478e-09	3072.6	-0.006026
KKT4(115)-KKT4(177)	SDVGKYGVVSVER(5)-TIGHLQGVVEEK(10)	9.0023e-08	2685.42	0.004781
KKT4(115)-KKT4(645)	SDVGKYGVVSVER(5)-FAISRD(6)	1.84513e-10	2084.08	0.010578
KKT4(132)-KKT4(645)	YKELEK(2)-FAISRD(6)	5.12034e-12	1498.79	0.001251
KKT4(136)-KKT4(160)	YKELEKQSHR(6)-VLDLEEEVAR(6)	2.29888e-12	2471.29	0.009139
KKT4(144)-KKT4(157)	QGKRSEPVVDTQR(3)-VLDLEEEVAR(3)	2.31563e-08	2653.39	-0.002254
KKT4(144)-KKT4(159)	QGKRSEPVVDTQR(3)-VLDLEEEVAR(5)	2.18296e-08	2653.39	0.001406
KKT4(157)-KKT4(132)	VLDLEEEVAR(3)-YKELEK(2)	7.38626e-12	1963.04	-0.004626
KKT4(157)-KKT4(132)	VLDLEEEVAR(3)-YKELEK(2)	1.04502e-11	1963.04	0.001625
KKT4(157)-KKT4(132)	VLDLEEEVAR(3)-YKELEK(2)	9.88745e-09	1963.04	-0.001359
KKT4(157)-KKT4(132)	VLDLEEEVAR(3)-YKELEK(2)	2.14316e-08	1963.04	0.001581
KKT4(160)-KKT4(132)	VLDLEEEVAR(6)-YKELEK(2)	1.0469e-11	1963.04	-0.000258
KKT4(160)-KKT4(132)	VLDLEEEVAR(6)-YKELEK(2)	1.27862e-08	1963.04	-0.000131
KKT4(177)-KKT4(110)	TIGHLQGVVEEKESALEK(10)-GDSKSDVGKYGVVSVER(4)	7.93236e-10	3729.93	-0.000161
KKT4(177)-KKT4(110)	TIGHLQGVVEEK(10)-GDSKSDVGK(4)	3.07216e-08	2183.13	-0.005904
KKT4(177)-KKT4(349)	TIGHLQGVVEEK(10)-ISETDEYVKK(9)	4.58297e-17	2502.31	0.000661
KKT4(177)-KKT4(349)	TIGHLQGVVEEK(10)-ISETDEYVKK(9)	1.91939e-13	2502.31	0.000491
KKT4(178)-KKT4(115)	TIGHLQGVVEEKESALEK(11)-SDVGKYGVVSVER(5)	5.67052e-08	3342.75	0.013361
KKT4(204)-KKT4(645)	NYELKIK(5)-FAISRD(6)	2.99493e-12	1596.87	-0.002168
KKT4(218)-KKT4(645)	KLVSAQELVTAAR(1)-FAISRD(6)	3.75454e-09	2075.16	0.006119
KKT4(218)-KKT4(645)	KLVSAQELVTAAR(1)-FAISRD(6)	1.43991e-08	2075.16	0.00606
KKT4(326)-KKT4(177)	EREGTVSTTPTRPLKK(15)-TIGHLQGVVEEK(10)	1.53229e-09	3090.69	-0.005463
KKT4(326)-KKT4(177)	EGTVSTTPTRPLKK(13)-TIGHLQGVVEEK(10)	3.03157e-08	2805.55	0.009236
KKT4(326)-KKT4(177)	EREGTVSTTPTRPLKK(15)-TIGHLQGVVEEK(10)	6.73947e-08	3090.69	-0.006265
KKT4(326)-KKT4(178)	EREGTVSTTPTRPLKK(15)-TIGHLQGVVEEK(11)	2.70969e-11	3090.69	0.00263
KKT4(326)-KKT4(343)	EREGTVSTTPTRPLKK(15)-ISETDEYVK(3)	2.08139e-11	2864.5	-0.010721
KKT4(326)-KKT4(343)	EREGTVSTTPTRPLKK(15)-ISETDEYVK(3)	8.95011e-09	2864.5	-0.002417
KKT4(326)-KKT4(645)	EREGTVSTTPTRPLKK(15)-FAISRD(6)	1.3053e-11	2489.35	-0.004523
KKT4(339)-KKT4(350)	TPSYTVADR(8)-KGSPVVK(1)	1.40835e-12	1704.93	-0.006605
KKT4(339)-KKT4(350)	TPSYTVADR(8)-KGSPVVKK(1)	1.11236e-08	1833.02	-0.00846
KKT4(343)-KKT4(350)	ISETDEYVK(3)-KGSPVVKK(1)	3.62243e-17	1907.05	-0.008858
KKT4(343)-KKT4(350)	ISETDEYVK(3)-KGSPVVKK(1)	4.08494e-13	1907.05	-0.009644
KKT4(343)-KKT4(350)	ISETDEYVK(3)-KGSPVVKK(1)	5.59807e-12	1907.05	-0.008641
KKT4(343)-KKT4(350)	ISETDEYVK(3)-KGSPVVKK(1)	1.49893e-10	1907.05	-0.008648
KKT4(343)-KKT4(350)	TPSYTVADRISETDEYVK(12)-KGSPVVKK(1)	3.3621e-09	2897.53	0.009067
KKT4(345)-KKT4(350)	ISETDEYVK(5)-KGSPVVKK(1)	8.72098e-18	1907.05	-0.010145
KKT4(346)-KKT4(350)	ISETDEYVK(6)-KGSPVVKK(1)	1.97401e-09	1907.05	-0.009897
KKT4(346)-KKT4(350)	ISETDEYVK(6)-KGSPVVKK(1)	5.80187e-08	1907.05	-0.009367
KKT4(346)-KKT4(350)	TPSYTVADRISETDEYVK(15)-KGSPVVKK(1)	8.85056e-08	2897.53	0.005491
KKT4(346)-KKT4(356)	ISETDEYVKK(6)-GSPVVKK(6)	1.01032e-09	1907.05	-0.008347
KKT4(350)-KKT4(645)	KGSPVVK(1)-FAISRD(6)	5.21498e-11	1403.8	-0.002071
KKT4(350)-KKT4(645)	KGSPVVKK(1)-FAISRD(6)	1.09931e-08	1531.89	-0.005125
KKT4(350)-KKT4(645)	KGSPVVKK(1)-FAISRD(6)	4.76587e-08	1531.89	-0.008251
KKT4(521)-KKT4(178)	AVLVDNKVDEILPLNTTHIVLR(7)-TIGHLQGVVEEK(11)	1.24742e-08	3763.11	0.010958
KKT4(573)-KKT4(132)	WLVQPSYVFDSLGAGFWLDEEVEGGLR(21)-YKELEK(2)	6.70639e-16	3859.92	0.002715
KKT4(573)-KKT4(206)	WLVQPSYVFDSLGAGFWLDEEVEGGLR(21)-IKSLTQTHEAAVR(2)	7.13282e-13	4504.29	0.018575
KKT4(573)-KKT4(218)	WLVQPSYVFDSLGAGFWLDEEVEGGLR(21)-KLVSAQELVTAAR(1)	7.63873e-18	4436.29	0.005604
KKT4(575)-KKT4(132)	WLVQPSYVFDSLGAGFWLDEEVEGGLR(23)-YKELEK(2)	5.95247e-13	3859.92	0.00753
KKT4(625)-KKT4(618)	NGSSNDQDVVVVSSGDELLR(6)-VVEFGGGEVVGTKR(13)	9.50218e-12	3504.76	0.005909
KKT4(625)-KKT4(618)	NGSSNDQDVVVVSSGDELLR(6)-VVEFGGGEVVGTKR(13)	1.28613e-11	3504.76	0.009447
KKT4(625)-KKT4(618)	NGSSNDQDVVVVSSGDELLR(6)-VVEFGGGEVVGTKR(13)	2.73232e-10	3504.76	0.00979
KKT4(627)-KKT4(618)	NGSSNDQDVVVVSSGDELLR(8)-VVEFGGGEVVGTKR(13)	1.06782e-12	3504.76	0.00903
KKT4(627)-KKT4(618)	NGSSNDQDVVVVSSGDELLR(8)-VVEFGGGEVVGTKR(13)	9.24114e-09	3504.76	0.009455
KKT4(99)-KKT4(132)	WPSPVATASESSNLQSR(10)-YKELEK(2)	9.06269e-09	2607.3	0.007476
KKT4(99)-KKT4(132)	WPSPVATASESSNLQSR(10)-YKELEK(2)	8.44083e-08	2607.3	0.008174
